# Immune gene expression in the mosquito vector *Culex quinquefasciatus* during an avian malaria infection

**DOI:** 10.1101/2022.06.14.496119

**Authors:** L García-Longoria, D Ahrén, A Berthomieu, V Kalbskopf, A Rivero, O Hellgren

**Affiliations:** Department of Anatomy, Cellular Biology and Zoology, University of Extremadura, E-06071 Badajoz (Spain); MIVEGEC (CNRS, Université de Montpellier, IRD), Montpellier, France; Molecular Ecology and Evolution Lab, Department of Biology, Lund University, Sölvegatan 37, SE-22362, Sweden

**Keywords:** Immunogenicity, immunosenescence, *Plasmodium falciparum*, *Plasmodium berghei*, *Anopheles gambiae*, *Anopheles stephensi*

## Abstract

*Plasmodium relictum* is the most widespread avian malaria parasite in the world. It is listed as one of the 100 most dangerous invasive species, having been responsible for the extinction of several endemic bird species, and the near-demise of several others. Here we present the first transcriptomic study examining the effect of *P. relictum* on the immune system of its vector (the mosquito *Culex quinquefasciatus*) at different times post-infection. We show that over 50% of immune genes identified as being part of the Toll pathway and 30-40% of the immune genes identified within the Imd pathway are overexpressed during the critical period spanning the parasite’s oocyst and sporozoite formation (8-12 days), revealing the crucial role played by both these pathways in this natural mosquito-*Plasmodium* combination. Comparison of infected mosquitoes with their uninfected counterparts also revealed some unexpected RNA expression patterns earlier and later in the infection: Significant differences in expression of several immune effectors were observed as early as 30 minutes after the ingestion of the infected blood meal. In addition, in the later stages of the infection (towards the end of the mosquito lifespan), we observed an unexpected increase in immune investment in uninfected, but not in infected, mosquitoes. In conclusion, our work extends the comparative transcriptomic analyses of malaria-infected mosquitoes beyond human and rodent parasites and provides insights into the degree of conservation of immune pathways and into the selective pressures exerted by *Plasmodium* parasites on their vectors.
