## Supplementary material for "Immune gene expression in the mosquito vector *Culex quinquefasciatus* during an avian malaria infection": Supp Material: Sup Mat Table 1A.xlsx

### Sheet: TOLL
	baseMean	log2FoldChange	lfcSE	stat	pvalue	padj
CPIJ000312	752.941	-2.62672	0.327804	-8.0131	1.11851e-15	4.61811e-14
CPIJ000337	6704.63	-0.251133	0.260206	-0.965133	0.334478	0.455287
CPIJ001059	19.7163	-0.679135	0.445388	-1.52482	0.127305	0.213039
CPIJ001069	83.4954	-0.633512	0.304098	-2.08325	0.0372285	0.0771208
CPIJ001272	364.22	-0.369841	0.557331	-0.663592	0.506952	0.621156
CPIJ001276	1127.97	1.62908	0.629726	2.58697	0.00968249	0.0249704
CPIJ002469	1873.1	0.48477	0.358877	1.3508	0.17676	0.276712
CPIJ002780	970.589	1.53509	0.579122	2.65072	0.00803203	0.021358
CPIJ002938	0.694222	-3.3124	3.22844	-1.02601	0.304887	NA
CPIJ002939	8.76205	-0.402798	0.940271	-0.428385	0.668371	0.760101
CPIJ002942	4.23776	-1.97364	1.12438	-1.7553	0.0792074	0.144525
CPIJ002943	76.4942	-3.56712	0.580584	-6.14401	8.04635e-10	1.33546e-08
CPIJ002944	175.419	-5.89911	0.431225	-13.6799	1.33908e-42	8.9788e-40
CPIJ002946	12.4915	-0.937279	0.589044	-1.59119	0.111568	0.191326
CPIJ003304	10531.3	-1.05625	0.188046	-5.617	1.94297e-08	2.48626e-07
CPIJ003637	522.04	-0.0839157	0.226551	-0.370406	0.71108	0.793391
CPIJ003741	193.479	0.852147	0.608884	1.39952	0.161656	0.257835
CPIJ004388	1585.69	-0.56217	0.330183	-1.7026	0.0886427	0.158447
CPIJ004774	7481.15	0.56432	0.366253	1.54079	0.123368	0.207924
CPIJ004868	541.79	2.18656	0.215465	10.1481	3.37876e-24	3.77587e-22
CPIJ004908	8519.01	2.35784	0.702534	3.35619	0.000790239	0.00292488
CPIJ004946	642.672	-3.33367	0.503853	-6.61635	3.6817e-11	7.70492e-10
CPIJ004947	2362.69	-0.397057	0.228316	-1.73906	0.0820238	0.148532
CPIJ005108	16428.3	-1.16063	0.390318	-2.97355	0.00294376	0.00909609
CPIJ005191	1504.59	-2.37657	0.239508	-9.92274	3.31544e-23	3.32795e-21
CPIJ005434	1057.02	-0.562489	0.225598	-2.49333	0.0126553	0.0312292
CPIJ006150	909.959	-2.09204	0.223151	-9.375	6.91727e-21	5.29471e-19
CPIJ006327	1.58654	0.73444	1.60627	0.457233	0.647504	0.743941
CPIJ006492	7412.93	-1.03255	0.286564	-3.6032	0.000314321	0.00132292
CPIJ006515	857.346	-2.888	0.23274	-12.4087	2.34399e-35	8.54179e-33
CPIJ006792	5626.43	-0.424569	0.184193	-2.30503	0.0211652	0.0481923
CPIJ007162	291.175	-1.05652	0.381901	-2.76648	0.00566645	0.0158602
CPIJ007498	570.859	-0.3294	0.171713	-1.91832	0.0550711	0.107256
CPIJ007744	558.402	-0.271933	0.259327	-1.04861	0.294358	0.412189
CPIJ007745	14728.8	-0.691018	0.233563	-2.95859	0.00309046	0.00947255
CPIJ008240	595.242	-1.22486	0.206205	-5.94001	2.84998e-09	4.30011e-08
CPIJ008269	2192.06	0.180416	0.201266	0.896407	0.370036	0.491008
CPIJ008496	461.857	-1.02391	0.216479	-4.72984	2.247e-06	1.75824e-05
CPIJ008497	1345.42	1.43099	0.570099	2.51008	0.0120704	0.0300247
CPIJ008547	540.355	-0.186461	0.243162	-0.766815	0.443191	0.561162
CPIJ008659	6.65717	1.87833	0.957893	1.9609	0.0498913	0.0987166
CPIJ008965	725.151	-0.538397	0.406005	-1.32608	0.184812	0.286533
CPIJ008997	331.383	0.64581	0.24402	2.64654	0.0081319	0.0215791
CPIJ009594	18.1886	-0.27021	0.570683	-0.473485	0.635867	0.734346
CPIJ009596	67.1319	-4.37378	3.73719	-1.17034	NA	NA
CPIJ010223	0	NA	NA	NA	NA	NA
CPIJ010224	0	NA	NA	NA	NA	NA
CPIJ010495	676.324	-1.57438	0.416826	-3.77708	0.00015868	0.000733032
CPIJ010699	859.767	1.28953	0.504466	2.55622	0.0105816	0.0268851
CPIJ010701	360.799	-1.46185	0.529549	-2.76056	0.00577027	0.0160863
CPIJ010862	103.224	-1.29226	0.381759	-3.38503	0.000711716	0.0026738
CPIJ011508	725.157	-0.158311	0.224044	-0.706605	0.479812	0.595608
CPIJ011783	550.194	1.80533	0.574955	3.13996	0.00168974	0.00564581
CPIJ012247	129.852	-0.0306006	0.921138	-0.0332205	0.973499	0.982857
CPIJ012475	605.801	0.478543	0.45218	1.0583	0.289918	0.407367
CPIJ012894	3142.12	-0.252859	0.276277	-0.915239	0.360066	0.48155
CPIJ012895	492.571	-0.977576	0.300054	-3.258	0.00112199	0.00396959
CPIJ013149	48.1635	0.636532	0.378408	1.68213	0.0925428	0.164367
CPIJ013183	27.8979	-3.13142	0.617217	-5.07345	3.9067e-07	3.71247e-06
CPIJ013317	11.7952	-2.55963	0.814754	-3.1416	0.00168028	0.00562207
CPIJ013319	0.68789	-2.08286	3.33354	-0.624819	0.53209	NA
CPIJ013362	956.622	0.81265	0.255836	3.17645	0.00149092	0.00506634
CPIJ013556	107.962	-1.10672	0.347844	-3.18166	0.00146432	0.00499011
CPIJ013746	401.88	-0.540456	0.244788	-2.20785	0.0272548	0.0593957
CPIJ014649	1494.24	0.453728	0.260208	1.74371	0.0812092	0.147296
CPIJ014953	3336.31	-0.502742	0.187113	-2.68684	0.00721309	0.0194895
CPIJ014965	15.3169	0.431333	0.776016	0.555829	0.578327	0.683867
CPIJ015380	1505.86	0.108947	0.280607	0.388253	0.697829	0.783503
CPIJ015474	649.512	-0.0481014	0.27614	-0.174192	0.861714	0.905524
CPIJ015679	554.108	-0.977775	0.291433	-3.35506	0.000793476	0.00293541
CPIJ015741	116.011	0.845755	0.242553	3.48688	0.000488685	0.00192587
CPIJ016046	557.146	-0.0106972	0.303983	-0.03519	0.971928	0.982004
CPIJ016125	2883.58	-0.850021	0.235668	-3.60686	0.000309927	0.001307
CPIJ016275	35.9719	1.33806	0.826255	1.61943	0.105355	0.182661
CPIJ016507	763.836	-1.16416	0.338453	-3.43965	0.000582473	0.00224253
CPIJ016598	223.477	0.819368	0.639276	1.28171	0.199943	0.304502
CPIJ017102	823.92	0.926775	0.329591	2.81189	0.00492508	0.0140766
CPIJ017615	5870.58	-0.795655	0.255119	-3.11876	0.00181616	0.00600953
CPIJ017891	2.16016	-1.7884	1.47407	-1.21324	0.225036	0.333771
CPIJ017907	977.194	1.28649	0.333407	3.85861	0.000114036	0.00055232
CPIJ018010	35.6081	0.52091	0.380379	1.36945	0.170859	0.269335
CPIJ018030	0.994396	-3.86	2.8377	-1.36026	0.173749	0.273043
CPIJ018307	106.522	0.0259861	0.275563	0.0943016	0.92487	0.950517
CPIJ018343	105.951	1.33374	0.492826	2.70631	0.00680357	0.0185414
CPIJ018876	27.9647	0.117183	0.413537	0.283369	0.776894	0.841882
CPIJ019029	2.7685	-1.36374	1.74381	-0.782047	0.434187	0.552599
CPIJ019376	0	NA	NA	NA	NA	NA
CPIJ019498	132.504	-0.100534	0.358249	-0.280626	0.778997	0.843616
CPIJ019764	32.0337	1.12243	0.485124	2.31369	0.0206846	0.047278
CPIJ019816	239.672	-1.74759	0.352725	-4.95454	7.25022e-07	6.46121e-06
CPIJ019931	2.12459	-0.252122	1.49091	-0.169106	0.865713	0.908701
CPIJ001747	18684	0.47554	0.279265	1.70283	0.0885999	0.158413

### Sheet: IMD
	baseMean	log2FoldChange	lfcSE	stat	pvalue	padj
CPIJ000084	2708.48	-0.0574019	0.497145	-0.115463	0.908078	0.938941
CPIJ000112	608.208	0.68255	0.671523	1.01642	0.309429	0.428498
CPIJ000337	6704.63	-0.251133	0.260206	-0.965133	0.334478	0.455287
CPIJ000672	537.45	-1.32164	0.302178	-4.37373	1.22139e-05	7.8747e-05
CPIJ000820	528.037	0.771039	0.368771	2.09084	0.0365428	0.0758577
CPIJ001156	25.659	-0.291331	0.405637	-0.718207	0.47263	0.588785
CPIJ001610	1392.67	-0.471	0.185337	-2.54132	0.0110435	0.0278462
CPIJ002174	2761.89	-0.478314	0.151291	-3.16155	0.00156934	0.00529633
CPIJ002500	62.0947	0.665717	0.576354	1.15505	0.24807	0.361286
CPIJ002634	1766.34	0.675921	0.479558	1.40947	0.158697	0.254057
CPIJ002859	38083.1	0.264471	0.186313	1.4195	0.155754	0.250111
CPIJ003117	3262.43	1.26998	0.26055	4.87422	1.09238e-06	9.2483e-06
CPIJ003157	2683.09	-1.21022	0.29274	-4.13411	3.56338e-05	0.000202005
CPIJ003304	10531.3	-1.05625	0.188046	-5.617	1.94297e-08	2.48626e-07
CPIJ003767	10321.1	0.990517	0.442354	2.2392	0.0251431	0.0555843
CPIJ004851	468.225	0.185044	0.2164	0.855104	0.392494	0.513472
CPIJ005141	2213.39	2.44962	0.481634	5.08606	3.65574e-07	3.49379e-06
CPIJ005385	421.129	1.56164	0.518995	3.00897	0.00262138	0.00825052
CPIJ005386	47.1328	0.889547	0.449199	1.9803	0.0476703	0.0948484
CPIJ005387	117.179	1.34103	0.384019	3.4921	0.000479245	0.0018974
CPIJ005476	1955.57	-0.26886	0.228747	-1.17536	0.239852	0.351362
CPIJ005550	1295.33	0.91893	0.233264	3.93944	8.16727e-05	0.000412373
CPIJ005609	525.747	-0.643931	0.287752	-2.2378	0.0252344	0.0557392
CPIJ006370	628.058	1.61015	0.439063	3.66725	0.000245174	0.00107279
CPIJ006558	370.051	-0.296156	0.231538	-1.27908	0.200868	0.305605
CPIJ006561	4047.78	-0.467762	0.157849	-2.96334	0.00304318	0.00934985
CPIJ006716	1205.41	-1.56448	0.193503	-8.08502	6.21553e-16	2.63108e-14
CPIJ006917	3710.87	0.244157	0.211726	1.15318	0.248838	0.362236
CPIJ007107	8.31252	0.0699568	1.09128	0.0641053	0.948886	0.967
CPIJ007108	382.566	1.25942	0.493989	2.54949	0.010788	0.0273335
CPIJ007550	78.9415	-0.815143	0.642408	-1.26889	0.204482	0.310061
CPIJ007565	2.48534	2.14148	1.76549	1.21297	0.225142	0.333899
CPIJ008514	1072.4	0.207232	0.166652	1.2435	0.213683	0.320591
CPIJ008931	260.457	2.01813	0.749056	2.69423	0.00705507	0.0191211
CPIJ009495	173.208	1.50505	0.792887	1.89819	0.0576715	0.111634
CPIJ009900	937.792	-0.712519	0.282653	-2.52082	0.011708	0.0292405
CPIJ010253	1713.93	0.8366	0.472223	1.77162	0.0764573	0.140348
CPIJ010462	278.081	1.70611	0.478342	3.56671	0.000361488	0.00149089
CPIJ010575	1370.73	1.87288	0.760835	2.4616	0.0138317	0.0336392
CPIJ010819	2750.57	0.744243	0.467667	1.5914	0.111521	0.191303
CPIJ010891	629.384	-1.79219	0.197616	-9.06905	1.20059e-19	8.26595e-18
CPIJ010983	12.0006	-0.899904	0.956364	-0.940964	0.346724	0.467594
CPIJ011282	23.5923	-0.10894	0.885261	-0.123059	0.90206	0.934621
CPIJ012219	2444.84	0.660368	0.388309	1.70062	0.0890137	0.159009
CPIJ012236	3141.04	0.210246	0.197039	1.06703	0.28596	0.40326
CPIJ012628	620.275	0.158211	0.41936	0.377268	0.705975	0.790056
CPIJ014088	127.483	-0.602628	0.329447	-1.82921	0.0673678	0.126517
CPIJ014163	253.834	1.12611	0.442273	2.54618	0.0108908	0.0275317
CPIJ014404	759.625	1.91988	0.503384	3.81395	0.000136764	0.00064308
CPIJ014411	5021.2	0.296905	0.206899	1.43502	0.151281	0.244448
CPIJ014917	2.1416	0.705672	1.50669	0.468358	0.639529	0.73736
CPIJ014918	86.9749	0.806906	0.50572	1.59556	0.110588	0.190053
CPIJ014995	250.19	-1.71661	0.376404	-4.56054	5.10227e-06	3.6411e-05
CPIJ015672	1165.19	0.408332	0.313683	1.30173	0.193007	0.296347
CPIJ016770	44.8627	-4.61701	0.661219	-6.98256	2.89842e-12	7.27338e-11
CPIJ016771	3.12716	-2.01096	1.14223	-1.76055	0.0783141	0.14327
CPIJ016791	1383.32	1.6036	0.428611	3.74139	0.000183002	0.000830443
CPIJ017054	406.505	1.09269	0.445147	2.45467	0.0141016	0.0341695
CPIJ017193	166.779	-0.791386	0.355796	-2.22427	0.0261303	0.0573854
CPIJ017697	33.5216	-0.443732	0.563599	-0.787318	0.431095	0.549707
CPIJ018078	121.02	2.1539	0.72963	2.95205	0.00315673	0.00963515
CPIJ018079	82.9513	2.76646	0.692665	3.99394	6.49848e-05	0.000338409
CPIJ019231	1154.77	0.000848631	0.184593	0.00459731	0.996332	0.997725
CPIJ020054	2.14819	4.20277	1.75535	2.39426	0.0166537	0.039408
CPIJ010700	25.9369	0.936777	0.605835	1.54626	0.122042	0.206022
CPIJ006178	32.1905	0.552544	0.606311	0.91132	0.362127	0.483315
CPIJ006177	6.51761	-1.33967	1.27438	-1.05124	0.293149	0.41084
CPIJ004339	8.09944	-0.974803	0.756022	-1.28938	0.197265	0.301188
CPIJ001323	2.49022	-2.44901	1.55353	-1.57641	0.11493	0.196069
CPIJ002079	11.3896	1.0216	1.02652	0.9952	0.319639	0.439477
CPIJ003650	10.4082	2.12225	0.876652	2.42086	0.0154838	0.0370264
CPIJ009922	81.1336	-1.30171	0.487979	-2.66755	0.00764062	0.0204862
CPIJ006004	451.583	-0.586422	0.244102	-2.40237	0.0162894	0.038655
CPIJ006005	847.313	-0.775535	0.230012	-3.37172	0.000747009	0.00278145

### Sheet: JAK STAT
Gene_name	baseMean	log2FoldChange	lfcSE	stat	pvalue	padj
CPIJ017974	0.530462	-1.63021	3.56667	-0.457067	0.647623	0.545867
CPIJ017784	221.996	-0.163401	0.279743	-0.584111	0.559146	0.66702
CPIJ017416	1602.58	-1.80191	0.220602	-8.16818	3.13085e-16	1.41082e-14
CPIJ016699	13.8337	0.323122	0.584054	0.55324	0.580099	0.685382
CPIJ016471	2653.3	1.47054	0.540389	2.72126	0.00650341	0.0178336
CPIJ016470	0	NA	NA	NA	NA	NA
CPIJ016372	1.26225	-1.27353	1.93533	-0.658045	0.510509	0.624556
CPIJ016370	1.2488	0.727755	2.02351	0.359649	0.71911	0.800108
CPIJ016369	0	NA	NA	NA	NA	NA
CPIJ015204	5.13802	-0.205593	0.801928	-0.256374	0.797662	0.857381
CPIJ014719	3565.5	-1.03417	0.204363	-5.06047	4.18221e-07	3.93414e-06
CPIJ014718	1502.23	-0.537466	0.290201	-1.85204	0.0640194	0.121535
CPIJ014207	1155.73	-0.490948	0.217366	-2.25863	0.0239065	0.0533117
CPIJ013539	2.33897	-1.11428	1.25681	-0.886593	0.375298	0.49638
CPIJ013111	0.630944	2.43632	3.36634	0.72373	0.469232	NA
CPIJ012522	2.41897	0.829178	1.37406	0.603451	0.546208	0.65658
CPIJ012016	331.097	1.27851	0.241788	5.28772	1.23849e-07	1.33596e-06
CPIJ012013	1738.63	0.230132	0.173176	1.32889	0.183885	0.285571
CPIJ011775	11820.7	-0.695239	0.181257	-3.83566	0.000125229	0.000597046
CPIJ011719	4.52147	1.47241	1.05316	1.39808	0.162088	0.258401
CPIJ011483	12318.5	2.41402	0.726625	3.32223	0.000893004	0.00325564
CPIJ010576	451.293	0.37129	0.312291	1.18892	0.234471	0.345256
CPIJ010299	1765.53	0.952401	0.861263	1.10582	0.268805	0.384108
CPIJ009163	1876.5	0.438579	0.265591	1.65133	0.0986706	0.173141
CPIJ009131	952.809	-0.284563	0.287856	-0.988559	0.322879	0.443205
CPIJ008475	0.116049	0.206268	4.08047	0.05055	0.959684	NA
CPIJ007985	7108	-0.032883	0.37076	-0.0886908	0.929328	0.953561
CPIJ007521	1470.27	2.75094	0.52913	5.19898	2.00385e-07	2.03826e-06
CPIJ007024	654.745	-2.62856	0.26326	-9.98467	1.77895e-23	1.8755e-21
CPIJ007023	96.6308	-1.46091	0.438451	-3.33197	0.000862323	0.00316028
CPIJ007019	6240.41	-0.339263	0.348523	-0.973431	0.330339	0.450824
CPIJ006758	5.94735	1.58284	0.972751	1.62717	0.1037	0.180212
CPIJ005489	2079.63	0.953218	0.27074	3.52078	0.000430273	0.00172966
CPIJ005227	8.05519	2.18198	0.807714	2.70143	0.00690427	0.0187701
CPIJ003759	434.442	0.44494	0.343206	1.29642	0.19483	0.298613
CPIJ003516	3409.8	1.35383	0.592228	2.286	0.0222545	0.0502021
CPIJ002590	675.107	-0.34297	0.219261	-1.56421	0.117769	0.199877
CPIJ002426	27.3185	0.43551	0.548222	0.794403	0.426961	0.545763
CPIJ001760	210.817	0.274243	0.382661	0.716673	0.473576	0.589569
CPIJ000915	0	NA	NA	NA	NA	NA
CPIJ000699	9103	-1.00813	0.309359	-3.25876	0.001119	0.00396077
CPIJ000472	95.3744	-0.500293	0.402297	-1.24359	0.213649	0.32057
