## Supplementary material for "Immune gene expression in the mosquito vector *Culex quinquefasciatus* during an avian malaria infection": Supp Material: Sup Mat Table 1B.xlsx

### Sheet: TOLL
	baseMean	log2FoldChange	lfcSE	stat	pvalue	padj										Gene_name	baseMean	log2FoldChange	lfcSE	stat	pvalue	padj
CPIJ000312	#REF!	#REF!	#REF!	#REF!	#REF!	#REF!										CPIJ000312	3523.37	2.85198	0.793422	3.59454	0.000324968	0.00121656
CPIJ000337	#REF!	#REF!	#REF!	#REF!	#REF!	#REF!										CPIJ000337	8510.64	0.387697	0.25933	1.49499	0.134916	0.190329
CPIJ001059	#REF!	#REF!	#REF!	#REF!	#REF!	#REF!										CPIJ001059	4.19966	1.54241	1.11778	1.3799	0.167619	0.229292
CPIJ001069	#REF!	#REF!	#REF!	#REF!	#REF!	#REF!										CPIJ001069	42.5342	0.586613	0.643668	0.911359	0.362106	0.433099
CPIJ001272	#REF!	#REF!	#REF!	#REF!	#REF!	#REF!										CPIJ001272	203.456	1.74297	0.553974	3.1463	0.00165348	0.00458103
CPIJ001276	#REF!	#REF!	#REF!	#REF!	#REF!	#REF!										CPIJ001276	1266.58	3.82019	0.797545	4.78994	1.6683e-06	1.8726e-05
CPIJ002469	#REF!	#REF!	#REF!	#REF!	#REF!	#REF!										CPIJ002469	978.321	3.23151	0.701274	4.60806	4.06444e-06	3.81674e-05
CPIJ002780	#REF!	#REF!	#REF!	#REF!	#REF!	#REF!										CPIJ002780	4232.54	-1.41734	0.32082	-4.41789	9.96704e-06	7.77931e-05
CPIJ002938	#REF!	#REF!	#REF!	#REF!	#REF!	#REF!										CPIJ002938	0.780642	1.58614	2.5065	0.632812	0.526857	0.591071
CPIJ002939	#REF!	#REF!	#REF!	#REF!	#REF!	#REF!										CPIJ002939	2.31036	4.53489	2.20922	2.05272	0.0401	0.0675628
CPIJ002942	#REF!	#REF!	#REF!	#REF!	#REF!	#REF!										CPIJ002942	4.48184	0.678228	1.33669	0.507395	0.611877	0.669401
CPIJ002943	#REF!	#REF!	#REF!	#REF!	#REF!	#REF!										CPIJ002943	160.928	0.953017	0.728095	1.30892	0.190562	0.255784
CPIJ002944	#REF!	#REF!	#REF!	#REF!	#REF!	#REF!										CPIJ002944	9.06363	1.5474	1.04647	1.47869	0.139223	0.195593
CPIJ002946	#REF!	#REF!	#REF!	#REF!	#REF!	#REF!										CPIJ002946	12.2571	2.50091	1.00145	2.49728	0.012515	0.025042
CPIJ003304	#REF!	#REF!	#REF!	#REF!	#REF!	#REF!										CPIJ003304	5354.03	0.191637	0.286259	0.669455	0.503206	0.56877
CPIJ003637	#REF!	#REF!	#REF!	#REF!	#REF!	#REF!										CPIJ003637	462.328	0.153148	0.370684	0.413149	0.679497	0.730906
CPIJ003741	#REF!	#REF!	#REF!	#REF!	#REF!	#REF!										CPIJ003741	712.361	-0.397904	0.319271	-1.24629	0.212658	0.280163
CPIJ004388	#REF!	#REF!	#REF!	#REF!	#REF!	#REF!										CPIJ004388	237.093	2.4354	0.835479	2.91497	0.00355723	0.00864585
CPIJ004774	#REF!	#REF!	#REF!	#REF!	#REF!	#REF!										CPIJ004774	14219.1	-1.18976	0.295676	-4.02388	5.72478e-05	0.000302681
CPIJ004868	#REF!	#REF!	#REF!	#REF!	#REF!	#REF!										CPIJ004868	1825.15	-1.19725	0.479303	-2.49789	0.0124935	0.0250108
CPIJ004908	#REF!	#REF!	#REF!	#REF!	#REF!	#REF!										CPIJ004908	6486.08	3.18411	0.743425	4.28303	1.84368e-05	0.000124254
CPIJ004946	#REF!	#REF!	#REF!	#REF!	#REF!	#REF!										CPIJ004946	690.493	3.15927	1.02608	3.07897	0.0020772	0.00553789
CPIJ004947	#REF!	#REF!	#REF!	#REF!	#REF!	#REF!										CPIJ004947	743.343	3.19493	0.73322	4.3574	1.31618e-05	9.65585e-05
CPIJ005108	#REF!	#REF!	#REF!	#REF!	#REF!	#REF!										CPIJ005108	16978.7	2.14811	0.535448	4.01179	6.02594e-05	0.000315119
CPIJ005191	#REF!	#REF!	#REF!	#REF!	#REF!	#REF!										CPIJ005191	2073.59	2.36173	0.644718	3.6632	0.000249087	0.000982609
CPIJ005434	#REF!	#REF!	#REF!	#REF!	#REF!	#REF!										CPIJ005434	646.214	0.663515	0.292634	2.26739	0.0233663	0.0427102
CPIJ006150	#REF!	#REF!	#REF!	#REF!	#REF!	#REF!										CPIJ006150	945.076	2.55466	0.718275	3.55666	0.000375595	0.00136724
CPIJ006327	#REF!	#REF!	#REF!	#REF!	#REF!	#REF!										CPIJ006327	0.576749	2.53984	3.97425	0.639075	0.522774	NA
CPIJ006492	#REF!	#REF!	#REF!	#REF!	#REF!	#REF!										CPIJ006492	1569.36	1.91778	0.340073	5.63932	1.70724e-08	4.93419e-07
CPIJ006515	#REF!	#REF!	#REF!	#REF!	#REF!	#REF!										CPIJ006515	541.556	2.3343	0.60404	3.86447	0.000111329	0.000514493
CPIJ006792	#REF!	#REF!	#REF!	#REF!	#REF!	#REF!										CPIJ006792	4407.5	0.757489	0.256962	2.94786	0.00319983	0.00791398
CPIJ007162	#REF!	#REF!	#REF!	#REF!	#REF!	#REF!										CPIJ007162	91.2601	1.81566	0.470351	3.86023	0.000113279	0.000521059
CPIJ007498	#REF!	#REF!	#REF!	#REF!	#REF!	#REF!										CPIJ007498	407.461	2.2479	0.539477	4.16681	3.08896e-05	0.000186072
CPIJ007744	#REF!	#REF!	#REF!	#REF!	#REF!	#REF!										CPIJ007744	112.017	3.24714	0.557457	5.82492	5.71383e-09	1.93553e-07
CPIJ007745	#REF!	#REF!	#REF!	#REF!	#REF!	#REF!										CPIJ007745	2371.89	3.22453	0.636073	5.06943	3.99012e-07	5.97768e-06
CPIJ008240	#REF!	#REF!	#REF!	#REF!	#REF!	#REF!										CPIJ008240	79.7833	2.8618	0.572683	4.99719	5.81724e-07	8.05842e-06
CPIJ008269	#REF!	#REF!	#REF!	#REF!	#REF!	#REF!										CPIJ008269	3505.28	-0.78915	0.27318	-2.88876	0.00386769	0.00927381
CPIJ008496	#REF!	#REF!	#REF!	#REF!	#REF!	#REF!										CPIJ008496	138.734	1.08881	0.790955	1.37657	0.168644	0.230431
CPIJ008497	#REF!	#REF!	#REF!	#REF!	#REF!	#REF!										CPIJ008497	2202.6	-1.01455	0.388489	-2.61153	0.00901369	0.0189563
CPIJ008547	#REF!	#REF!	#REF!	#REF!	#REF!	#REF!										CPIJ008547	737.296	0.333541	0.243486	1.36986	0.170731	0.232808
CPIJ008659	#REF!	#REF!	#REF!	#REF!	#REF!	#REF!										CPIJ008659	10.097	2.22263	0.906588	2.45164	0.0142207	0.0279241
CPIJ008965	#REF!	#REF!	#REF!	#REF!	#REF!	#REF!										CPIJ008965	521.606	1.86432	0.56258	3.31387	0.000920126	0.00282107
CPIJ008997	#REF!	#REF!	#REF!	#REF!	#REF!	#REF!										CPIJ008997	269.23	0.0454288	0.336274	0.135094	0.892537	0.911632
CPIJ009594	#REF!	#REF!	#REF!	#REF!	#REF!	#REF!										CPIJ009594	33.9335	-2.35411	0.634605	-3.70958	0.000207606	0.000845891
CPIJ009596	#REF!	#REF!	#REF!	#REF!	#REF!	#REF!										CPIJ009596	233.289	-3.39248	2.11198	-1.60631	0.108207	0.157881
CPIJ010223	#REF!	#REF!	#REF!	#REF!	#REF!	#REF!										CPIJ010223	0	NA	NA	NA	NA	NA
CPIJ010224	#REF!	#REF!	#REF!	#REF!	#REF!	#REF!										CPIJ010224	0.272861	1.47355	4.04671	0.364134	0.715758	NA
CPIJ010495	#REF!	#REF!	#REF!	#REF!	#REF!	#REF!										CPIJ010495	344.301	2.11084	0.573647	3.67969	0.000233516	0.000932614
CPIJ010699	#REF!	#REF!	#REF!	#REF!	#REF!	#REF!										CPIJ010699	1911.72	2.96968	0.647243	4.5882	4.47086e-06	4.10172e-05
CPIJ010701	#REF!	#REF!	#REF!	#REF!	#REF!	#REF!										CPIJ010701	1001.19	2.03024	0.714688	2.84073	0.00450098	0.0105342
CPIJ010862	#REF!	#REF!	#REF!	#REF!	#REF!	#REF!										CPIJ010862	305.063	2.11414	0.460884	4.58714	4.49351e-06	4.11799e-05
CPIJ011508	#REF!	#REF!	#REF!	#REF!	#REF!	#REF!										CPIJ011508	329.957	0.719398	0.324414	2.21753	0.0265866	0.047606
CPIJ011783	#REF!	#REF!	#REF!	#REF!	#REF!	#REF!										CPIJ011783	139.829	3.13785	1.00445	3.12396	0.00178437	0.00487345
CPIJ012247	#REF!	#REF!	#REF!	#REF!	#REF!	#REF!										CPIJ012247	197.722	3.27354	0.724244	4.51994	6.18559e-06	5.27572e-05
CPIJ012475	#REF!	#REF!	#REF!	#REF!	#REF!	#REF!										CPIJ012475	203.625	2.27363	0.837578	2.71453	0.00663692	0.0146559
CPIJ012894	#REF!	#REF!	#REF!	#REF!	#REF!	#REF!										CPIJ012894	799.194	3.25832	0.948302	3.43596	0.000590463	0.00197537
CPIJ012895	#REF!	#REF!	#REF!	#REF!	#REF!	#REF!										CPIJ012895	140.812	3.10032	0.811393	3.82099	0.000132918	0.000592493
CPIJ013149	#REF!	#REF!	#REF!	#REF!	#REF!	#REF!										CPIJ013149	37.6084	2.3707	0.591206	4.00993	6.07365e-05	0.000317187
CPIJ013183	#REF!	#REF!	#REF!	#REF!	#REF!	#REF!										CPIJ013183	54.4369	3.20229	0.830006	3.85815	0.000114246	0.000524741
CPIJ013317	#REF!	#REF!	#REF!	#REF!	#REF!	#REF!										CPIJ013317	5.26431	1.69627	1.44119	1.17699	0.239198	0.308996
CPIJ013319	#REF!	#REF!	#REF!	#REF!	#REF!	#REF!										CPIJ013319	0.278089	1.4972	4.04448	0.370183	0.711246	NA
CPIJ013362	#REF!	#REF!	#REF!	#REF!	#REF!	#REF!										CPIJ013362	398.084	2.28872	0.526708	4.34533	1.39067e-05	0.000100525
CPIJ013556	#REF!	#REF!	#REF!	#REF!	#REF!	#REF!										CPIJ013556	32.607	3.88132	0.858375	4.5217	6.13437e-06	5.24273e-05
CPIJ013746	#REF!	#REF!	#REF!	#REF!	#REF!	#REF!										CPIJ013746	275.123	0.702962	0.390786	1.79884	0.0720439	0.11168
CPIJ014649	#REF!	#REF!	#REF!	#REF!	#REF!	#REF!										CPIJ014649	1764.9	-0.396242	0.314531	-1.25979	0.207747	0.274925
CPIJ014953	#REF!	#REF!	#REF!	#REF!	#REF!	#REF!										CPIJ014953	1277.49	2.36316	0.613289	3.85325	0.000116561	0.000533223
CPIJ014965	#REF!	#REF!	#REF!	#REF!	#REF!	#REF!										CPIJ014965	21.3576	3.36715	0.897254	3.75273	0.000174922	0.00073806
CPIJ015380	#REF!	#REF!	#REF!	#REF!	#REF!	#REF!										CPIJ015380	2008.4	-0.40932	0.256942	-1.59304	0.11115	0.161443
CPIJ015474	#REF!	#REF!	#REF!	#REF!	#REF!	#REF!										CPIJ015474	1121	-0.626247	0.356916	-1.75461	0.0793264	0.121306
CPIJ015679	#REF!	#REF!	#REF!	#REF!	#REF!	#REF!										CPIJ015679	228.209	2.08016	1.02295	2.03349	0.042003	0.0702668
CPIJ015741	#REF!	#REF!	#REF!	#REF!	#REF!	#REF!										CPIJ015741	983.21	-2.10435	0.526885	-3.99394	6.49835e-05	0.000334746
CPIJ016046	#REF!	#REF!	#REF!	#REF!	#REF!	#REF!										CPIJ016046	659.076	-0.426371	0.309368	-1.3782	0.168142	0.229858
CPIJ016125	#REF!	#REF!	#REF!	#REF!	#REF!	#REF!										CPIJ016125	802.931	2.85868	0.509888	5.60647	2.06489e-08	5.75898e-07
CPIJ016275	#REF!	#REF!	#REF!	#REF!	#REF!	#REF!										CPIJ016275	45.2543	3.29687	0.988869	3.33398	0.000856128	0.00265945
CPIJ016507	#REF!	#REF!	#REF!	#REF!	#REF!	#REF!										CPIJ016507	231.933	2.70499	0.786224	3.44048	0.000580689	0.00194813
CPIJ016598	#REF!	#REF!	#REF!	#REF!	#REF!	#REF!										CPIJ016598	227.6	3.2357	0.64279	5.03383	4.80764e-07	6.93544e-06
CPIJ017102	#REF!	#REF!	#REF!	#REF!	#REF!	#REF!										CPIJ017102	4445.98	-1.62501	0.419681	-3.87202	0.000107938	0.000501173
CPIJ017615	#REF!	#REF!	#REF!	#REF!	#REF!	#REF!										CPIJ017615	1466.19	1.66547	0.364494	4.56926	4.89438e-06	4.38788e-05
CPIJ017891	#REF!	#REF!	#REF!	#REF!	#REF!	#REF!										CPIJ017891	1.03555	2.11421	3.60336	0.586734	0.557382	0.619256
CPIJ017907	#REF!	#REF!	#REF!	#REF!	#REF!	#REF!										CPIJ017907	4281.96	-1.39768	0.424098	-3.29565	0.000981945	0.00297248
CPIJ018010	#REF!	#REF!	#REF!	#REF!	#REF!	#REF!										CPIJ018010	20.3186	2.28634	0.844057	2.70875	0.00675367	0.0148627
CPIJ018030	#REF!	#REF!	#REF!	#REF!	#REF!	#REF!										CPIJ018030	4.84218	3.69965	1.51892	2.43571	0.0148626	0.0289929
CPIJ018307	#REF!	#REF!	#REF!	#REF!	#REF!	#REF!										CPIJ018307	180.909	0.766228	0.34182	2.24161	0.0249865	0.0451684
CPIJ018343	#REF!	#REF!	#REF!	#REF!	#REF!	#REF!										CPIJ018343	154.716	3.43525	0.670962	5.11989	3.05712e-07	4.87251e-06
CPIJ018876	#REF!	#REF!	#REF!	#REF!	#REF!	#REF!										CPIJ018876	5.36146	1.5394	1.15445	1.33345	0.182385	0.246489
CPIJ019029	#REF!	#REF!	#REF!	#REF!	#REF!	#REF!										CPIJ019029	0.633846	1.27091	3.21026	0.39589	0.692186	NA
CPIJ019376	#REF!	#REF!	#REF!	#REF!	#REF!	#REF!										CPIJ019376	0.670579	-1.7591	3.99564	-0.440255	0.659752	NA
CPIJ019498	#REF!	#REF!	#REF!	#REF!	#REF!	#REF!										CPIJ019498	39.2587	2.75062	0.916494	3.00125	0.00268877	0.00684942
CPIJ019764	#REF!	#REF!	#REF!	#REF!	#REF!	#REF!										CPIJ019764	19.698	1.8889	0.68006	2.77754	0.00547715	0.0124379
CPIJ019816	#REF!	#REF!	#REF!	#REF!	#REF!	#REF!										CPIJ019816	21.7991	1.88966	0.714398	2.64511	0.00816637	0.0174284
CPIJ019931	#REF!	#REF!	#REF!	#REF!	#REF!	#REF!										CPIJ019931	7.89219	3.84401	1.43175	2.68484	0.00725637	0.015776
CPIJ001747	8986.69	1.56886	0.369141	4.25002	2.13752e-05	0.000139234										CPIJ001747	8986.69	1.56886	0.369141	4.25002	2.13752e-05	0.000139234

### Sheet: IMD
Gene_name	baseMean	log2FoldChange	lfcSE	stat	pvalue	padj
CPIJ000084	#REF!	#REF!	#REF!	#REF!	#REF!	#REF!
CPIJ000112	#REF!	#REF!	#REF!	#REF!	#REF!	#REF!
CPIJ000337	#REF!	#REF!	#REF!	#REF!	#REF!	#REF!
CPIJ000672	#REF!	#REF!	#REF!	#REF!	#REF!	#REF!
CPIJ000820	#REF!	#REF!	#REF!	#REF!	#REF!	#REF!
CPIJ001156	#REF!	#REF!	#REF!	#REF!	#REF!	#REF!
CPIJ001610	#REF!	#REF!	#REF!	#REF!	#REF!	#REF!
CPIJ002174	#REF!	#REF!	#REF!	#REF!	#REF!	#REF!
CPIJ002500	#REF!	#REF!	#REF!	#REF!	#REF!	#REF!
CPIJ002634	#REF!	#REF!	#REF!	#REF!	#REF!	#REF!
CPIJ002859	#REF!	#REF!	#REF!	#REF!	#REF!	#REF!
CPIJ003117	#REF!	#REF!	#REF!	#REF!	#REF!	#REF!
CPIJ003157	#REF!	#REF!	#REF!	#REF!	#REF!	#REF!
CPIJ003304	#REF!	#REF!	#REF!	#REF!	#REF!	#REF!
CPIJ003767	#REF!	#REF!	#REF!	#REF!	#REF!	#REF!
CPIJ004851	#REF!	#REF!	#REF!	#REF!	#REF!	#REF!
CPIJ005141	#REF!	#REF!	#REF!	#REF!	#REF!	#REF!
CPIJ005385	#REF!	#REF!	#REF!	#REF!	#REF!	#REF!
CPIJ005386	#REF!	#REF!	#REF!	#REF!	#REF!	#REF!
CPIJ005387	#REF!	#REF!	#REF!	#REF!	#REF!	#REF!
CPIJ005476	#REF!	#REF!	#REF!	#REF!	#REF!	#REF!
CPIJ005550	#REF!	#REF!	#REF!	#REF!	#REF!	#REF!
CPIJ005609	#REF!	#REF!	#REF!	#REF!	#REF!	#REF!
CPIJ006370	#REF!	#REF!	#REF!	#REF!	#REF!	#REF!
CPIJ006558	#REF!	#REF!	#REF!	#REF!	#REF!	#REF!
CPIJ006561	#REF!	#REF!	#REF!	#REF!	#REF!	#REF!
CPIJ006716	#REF!	#REF!	#REF!	#REF!	#REF!	#REF!
CPIJ006917	#REF!	#REF!	#REF!	#REF!	#REF!	#REF!
CPIJ007107	#REF!	#REF!	#REF!	#REF!	#REF!	#REF!
CPIJ007108	#REF!	#REF!	#REF!	#REF!	#REF!	#REF!
CPIJ007550	#REF!	#REF!	#REF!	#REF!	#REF!	#REF!
CPIJ007565	#REF!	#REF!	#REF!	#REF!	#REF!	#REF!
CPIJ008514	#REF!	#REF!	#REF!	#REF!	#REF!	#REF!
CPIJ008931	#REF!	#REF!	#REF!	#REF!	#REF!	#REF!
CPIJ009495	#REF!	#REF!	#REF!	#REF!	#REF!	#REF!
CPIJ009900	#REF!	#REF!	#REF!	#REF!	#REF!	#REF!
CPIJ010253	#REF!	#REF!	#REF!	#REF!	#REF!	#REF!
CPIJ010462	#REF!	#REF!	#REF!	#REF!	#REF!	#REF!
CPIJ010575	#REF!	#REF!	#REF!	#REF!	#REF!	#REF!
CPIJ010819	#REF!	#REF!	#REF!	#REF!	#REF!	#REF!
CPIJ010891	#REF!	#REF!	#REF!	#REF!	#REF!	#REF!
CPIJ010983	#REF!	#REF!	#REF!	#REF!	#REF!	#REF!
CPIJ011282	#REF!	#REF!	#REF!	#REF!	#REF!	#REF!
CPIJ012219	#REF!	#REF!	#REF!	#REF!	#REF!	#REF!
CPIJ012236	#REF!	#REF!	#REF!	#REF!	#REF!	#REF!
CPIJ012628	#REF!	#REF!	#REF!	#REF!	#REF!	#REF!
CPIJ014088	#REF!	#REF!	#REF!	#REF!	#REF!	#REF!
CPIJ014163	#REF!	#REF!	#REF!	#REF!	#REF!	#REF!
CPIJ014404	#REF!	#REF!	#REF!	#REF!	#REF!	#REF!
CPIJ014411	#REF!	#REF!	#REF!	#REF!	#REF!	#REF!
CPIJ014917	#REF!	#REF!	#REF!	#REF!	#REF!	#REF!
CPIJ014918	#REF!	#REF!	#REF!	#REF!	#REF!	#REF!
CPIJ014995	#REF!	#REF!	#REF!	#REF!	#REF!	#REF!
CPIJ015672	#REF!	#REF!	#REF!	#REF!	#REF!	#REF!
CPIJ016770	#REF!	#REF!	#REF!	#REF!	#REF!	#REF!
CPIJ016771	#REF!	#REF!	#REF!	#REF!	#REF!	#REF!
CPIJ016791	#REF!	#REF!	#REF!	#REF!	#REF!	#REF!
CPIJ017054	#REF!	#REF!	#REF!	#REF!	#REF!	#REF!
CPIJ017193	#REF!	#REF!	#REF!	#REF!	#REF!	#REF!
CPIJ017697	#REF!	#REF!	#REF!	#REF!	#REF!	#REF!
CPIJ018078	#REF!	#REF!	#REF!	#REF!	#REF!	#REF!
CPIJ018079	#REF!	#REF!	#REF!	#REF!	#REF!	#REF!
CPIJ019231	#REF!	#REF!	#REF!	#REF!	#REF!	#REF!
CPIJ020054	#REF!	#REF!	#REF!	#REF!	#REF!	#REF!
CPIJ010700	33.4492	5.501	1.222	4.50165	6.74274e-06	5.67984e-05
CPIJ006178	82.8854	-0.586484	0.699731	-0.838156	0.401943	0.47224
CPIJ006177	17.2258	0.46678	0.995993	0.468658	0.639314	0.694648
CPIJ004339	6.08428	2.57059	1.19565	2.14995	0.0315589	0.0550455
CPIJ001323	2.35934	4.56328	2.24221	2.03518	0.0418331	0.0700315
CPIJ002079	4.82629	5.59934	1.67012	3.35265	0.000800406	0.00251814
CPIJ003650	8.52108	3.93698	1.40818	2.7958	0.00517707	0.0118513
CPIJ009922	30.0453	1.43733	0.695519	2.06655	0.0387763	0.0656497
CPIJ006004	484.943	1.4356	0.451563	3.17919	0.00147689	0.00417965
CPIJ006005	967.374	1.60689	0.365853	4.39217	1.12224e-05	8.52843e-05

### Sheet: JAK STAT
Gene_name	baseMean	log2FoldChange	lfcSE	stat	pvalue	padj
CPIJ000472	#REF!	#REF!	#REF!	#REF!	#REF!	#REF!
CPIJ000699	#REF!	#REF!	#REF!	#REF!	#REF!	#REF!
CPIJ000915	#REF!	#REF!	#REF!	#REF!	#REF!	#REF!
CPIJ001760	#REF!	#REF!	#REF!	#REF!	#REF!	#REF!
CPIJ002426	#REF!	#REF!	#REF!	#REF!	#REF!	#REF!
CPIJ003759	#REF!	#REF!	#REF!	#REF!	#REF!	#REF!
CPIJ005227	#REF!	#REF!	#REF!	#REF!	#REF!	#REF!
CPIJ005489	#REF!	#REF!	#REF!	#REF!	#REF!	#REF!
CPIJ006758	#REF!	#REF!	#REF!	#REF!	#REF!	#REF!
CPIJ007019	#REF!	#REF!	#REF!	#REF!	#REF!	#REF!
CPIJ007023	#REF!	#REF!	#REF!	#REF!	#REF!	#REF!
CPIJ007024	#REF!	#REF!	#REF!	#REF!	#REF!	#REF!
CPIJ007521	#REF!	#REF!	#REF!	#REF!	#REF!	#REF!
CPIJ007985	#REF!	#REF!	#REF!	#REF!	#REF!	#REF!
CPIJ008475	#REF!	#REF!	#REF!	#REF!	#REF!	#REF!
CPIJ009131	#REF!	#REF!	#REF!	#REF!	#REF!	#REF!
CPIJ009163	#REF!	#REF!	#REF!	#REF!	#REF!	#REF!
CPIJ010299	#REF!	#REF!	#REF!	#REF!	#REF!	#REF!
CPIJ010576	#REF!	#REF!	#REF!	#REF!	#REF!	#REF!
CPIJ011483	#REF!	#REF!	#REF!	#REF!	#REF!	#REF!
CPIJ011719	#REF!	#REF!	#REF!	#REF!	#REF!	#REF!
CPIJ011775	#REF!	#REF!	#REF!	#REF!	#REF!	#REF!
CPIJ012013	#REF!	#REF!	#REF!	#REF!	#REF!	#REF!
CPIJ012016	#REF!	#REF!	#REF!	#REF!	#REF!	#REF!
CPIJ012522	#REF!	#REF!	#REF!	#REF!	#REF!	#REF!
CPIJ013111	#REF!	#REF!	#REF!	#REF!	#REF!	#REF!
CPIJ014207	#REF!	#REF!	#REF!	#REF!	#REF!	#REF!
CPIJ014718	#REF!	#REF!	#REF!	#REF!	#REF!	#REF!
CPIJ014719	#REF!	#REF!	#REF!	#REF!	#REF!	#REF!
CPIJ015204	#REF!	#REF!	#REF!	#REF!	#REF!	#REF!
CPIJ016369	#REF!	#REF!	#REF!	#REF!	#REF!	#REF!
CPIJ016370	#REF!	#REF!	#REF!	#REF!	#REF!	#REF!
CPIJ016372	#REF!	#REF!	#REF!	#REF!	#REF!	#REF!
CPIJ016470	#REF!	#REF!	#REF!	#REF!	#REF!	#REF!
CPIJ016471	#REF!	#REF!	#REF!	#REF!	#REF!	#REF!
CPIJ016699	#REF!	#REF!	#REF!	#REF!	#REF!	#REF!
CPIJ017416	653.996	3.47424	0.843616	4.11827	3.81734e-05	0.000219441
CPIJ017784	262.845	-0.653369	0.405166	-1.6126	0.106832	0.156202
CPIJ017974	1.35198	3.76523	3.12218	1.20596	0.227832	0.296626
CPIJ013539	32.8962	3.96333	1.45231	2.72899	0.00635285	0.0141274
CPIJ003516	5991.81	-0.736439	0.267631	-2.7517	0.00592872	0.0133187
CPIJ002590	896.578	-0.520642	0.244668	-2.12795	0.033341	0.0577446
