## Supplementary material for "Immune gene expression in the mosquito vector *Culex quinquefasciatus* during an avian malaria infection": Supp Material: Sup Mat Table 1C.xlsx

### Sheet: TOLL
Gene_name	baseMean	log2FoldChange	lfcSE	stat	pvalue	padj
CPIJ000312	3653.04	2.87048	0.500091	5.73991	9.47263e-09	8.02879e-08
CPIJ000337	9380.24	-0.60542	0.332265	-1.8221	0.0684399	0.108835
CPIJ001059	10.4382	3.104	1.35328	2.29368	0.0218087	0.0398114
CPIJ001069	56.7853	1.38329	0.507986	2.72309	0.00646751	0.0135386
CPIJ001272	202.188	1.8415	0.456644	4.03268	5.51451e-05	0.000197281
CPIJ001276	9698.41	6.40627	1.57468	4.0683	5.21318e-06	2.41495e-05
CPIJ002469	989.152	3.11388	0.287273	10.8394	2.23844e-27	4.76989e-25
CPIJ002780	4125.95	-1.16644	0.256021	-4.55602	5.21318e-06	2.41495e-05
CPIJ002938	1.46571	2.59798	2.91039	0.892657	0.372041	0.453182
CPIJ002939	37.9411	5.21481	2.54405	2.04981	NA	NA
CPIJ002942	8.29285	1.35736	1.24867	1.08704	0.27702	0.356619
CPIJ002943	159.282	0.139654	0.425877	0.327922	0.742971	0.789876
CPIJ002944	3.41558	3.94283	1.96812	2.00335	0.0451401	0.0756705
CPIJ002946	19.874	1.04659	0.896842	1.16697	0.243221	0.319824
CPIJ003304	5253.07	-0.110569	0.313311	-0.352905	0.72416	0.773787
CPIJ003637	433.423	0.0193178	0.288587	0.0669392	0.94663	0.957926
CPIJ003741	701.193	-0.285507	0.304227	-0.938469	0.348003	0.43
CPIJ004388	197.047	2.61838	0.481685	5.43587	5.45285e-08	3.96638e-07
CPIJ004774	15624.5	-1.01336	0.318967	-3.17701	0.00148801	0.00366729
CPIJ004868	1836.34	-1.26145	0.428526	-2.9437	0.00324319	0.00731214
CPIJ004908	4910.08	2.99882	0.324421	9.2436	2.38345e-20	1.50628e-18
CPIJ004946	809.284	3.34201	0.572843	5.83407	5.40921e-09	4.86244e-08
CPIJ004947	448.105	3.1655	0.404336	7.82889	4.92189e-15	1.3433e-13
CPIJ005108	14903.1	0.795114	0.431176	1.84406	0.0651745	0.10423
CPIJ005191	2185.52	2.17822	0.402949	5.4057	6.45572e-08	4.61508e-07
CPIJ005434	597.919	0.717213	0.320015	2.24118	0.0250142	0.0449423
CPIJ006150	717.945	1.6491	0.410206	4.02019	5.8152e-05	0.000206659
CPIJ006327	1.52407	2.68324	2.39224	1.12165	0.262013	0.340387
CPIJ006492	1918.34	2.21369	0.315111	7.02511	2.13895e-12	3.71612e-11
CPIJ006515	446.222	0.89832	0.416364	2.15753	0.0309642	0.0542428
CPIJ006792	4756.95	0.677751	0.206433	3.28316	0.00102652	0.00264196
CPIJ007162	100.332	1.87271	0.628247	2.98085	0.00287449	0.00656999
CPIJ007498	457.78	2.31108	0.317476	7.27954	3.3496e-13	6.65954e-12
CPIJ007744	105.277	5.76382	0.679859	8.47796	2.29175e-17	9.0478e-16
CPIJ007745	2754.7	3.58209	0.266133	13.4598	2.69802e-41	3.73698e-38
CPIJ008240	50.6841	1.9262	0.486125	3.96235	7.42141e-05	0.000256821
CPIJ008269	3700.37	-0.27826	0.204238	-1.36243	0.173062	0.240387
CPIJ008496	115.976	0.718464	0.490368	1.46515	0.14288	0.204548
CPIJ008497	2288.68	-0.346311	0.364347	-0.950497	0.34186	0.424319
CPIJ008547	772.43	0.519605	0.256438	2.02624	0.04274	0.0721712
CPIJ008659	7.21582	0.582032	1.44092	0.40393	0.686264	0.741012
CPIJ008965	601.093	2.63668	0.353625	7.45614	8.90922e-14	1.96133e-12
CPIJ008997	275.387	0.280524	0.478802	0.585887	0.557952	0.62652
CPIJ009594	19.8855	-0.96426	0.742065	-1.29943	0.193797	0.263819
CPIJ009596	175.862	-2.58905	0.553096	-4.68102	2.85454e-06	1.40537e-05
CPIJ010223	0	NA	NA	NA	NA	NA
CPIJ010224	0	NA	NA	NA	NA	NA
CPIJ010495	354.334	2.39979	0.483091	4.96757	6.77965e-07	3.86833e-06
CPIJ010699	8282.15	5.53129	1.13806	4.86029	3.83161e-09	3.57381e-08
CPIJ010701	902.22	2.02545	0.349665	5.79254	6.93293e-09	6.06381e-08
CPIJ010862	335.747	1.35322	0.439992	3.07556	0.0021011	0.00498464
CPIJ011508	350.165	0.408468	0.275071	1.48495	0.137556	0.198035
CPIJ011783	187.994	3.12924	0.644229	4.85734	1.18974e-06	6.38302e-06
CPIJ012247	164.521	4.46875	0.758533	5.8913	3.83161e-09	3.57381e-08
CPIJ012475	191.535	3.33815	1.44951	2.30295	0.0212817	0.0389863
CPIJ012894	541.335	2.84647	0.31817	8.94637	3.67363e-19	1.91571e-17
CPIJ012895	90.1188	3.20867	0.503836	6.36848	1.90914e-10	2.29941e-09
CPIJ013149	33.1679	1.84105	0.68315	2.69495	0.00703994	0.014599
CPIJ013183	41.1179	3.58564	1.07372	3.33945	0.000839445	0.00220696
CPIJ013317	8.32815	1.48536	1.64654	0.902112	0.366998	0.449048
CPIJ013319	0.310977	1.50461	4.0242	0.37389	0.708486	NA
CPIJ013362	428.636	2.48995	0.311589	7.99111	1.33728e-15	3.98333e-14
CPIJ013556	16.6828	4.84355	1.24533	3.88937	0.000100503	0.000337264
CPIJ013746	330.318	0.703368	0.36419	1.93132	0.0534438	0.0879233
CPIJ014649	1923.93	-0.256024	0.195279	-1.31107	0.189835	0.259563
CPIJ014953	1009.35	2.00419	0.234539	8.54522	1.28296e-17	5.29136e-16
CPIJ014965	20.4908	3.33739	1.08338	3.08053	0.00206634	0.00491058
CPIJ015380	2083.63	-0.0376987	0.209467	-0.179974	0.857173	0.885736
CPIJ015474	1133.36	-0.466287	0.210115	-2.2192	0.0264732	0.0472216
CPIJ015679	175.698	2.20197	0.338837	6.4986	8.1071e-11	1.04944e-09
CPIJ015741	782.872	-2.00034	0.551607	-3.62639	0.000287411	0.000851828
CPIJ016046	719.385	0.11891	0.269221	0.441681	0.65872	0.716437
CPIJ016125	590.312	3.48949	0.377375	9.24675	2.31432e-20	1.46818e-18
CPIJ016275	43.4257	4.82744	0.917057	5.26406	1.40911e-07	9.36835e-07
CPIJ016507	253.599	2.90041	0.47396	6.11953	9.38511e-10	9.8603e-09
CPIJ016598	195.03	3.07922	0.488852	6.29889	2.99777e-10	3.44816e-09
CPIJ017102	5001.66	-1.68359	0.364254	-4.62201	3.80039e-06	1.81983e-05
CPIJ017615	1758.61	2.38912	0.26303	9.08307	1.05559e-19	6.11325e-18
CPIJ017891	2.05725	4.2524	2.39258	1.77733	0.0755145	0.118319
CPIJ017907	4843	-1.53578	0.307921	-4.98757	6.11435e-07	3.53484e-06
CPIJ018010	17.2772	2.65577	1.14967	2.31003	0.0208866	0.0383639
CPIJ018030	2.66204	1.44729	2.56521	0.5642	0.572618	0.639763
CPIJ018307	191.193	0.793637	0.329	2.41227	0.0158534	0.0300936
CPIJ018343	132.366	2.73305	0.488308	5.59698	2.1812e-08	1.72527e-07
CPIJ018876	4.69688	1.79667	1.91972	0.935905	0.349322	0.430814
CPIJ019029	1.33475	1.4612	3.08056	0.474329	0.635266	0.695707
CPIJ019376	1.54804	-4.3626	3.36032	-1.29827	0.194194	0.264263
CPIJ019498	31.8307	3.93958	0.911004	4.32443	1.52924e-05	6.28989e-05
CPIJ019764	14.2531	1.149	1.22584	0.93732	0.348594	0.430332
CPIJ019816	16.6614	3.0777	1.05073	2.92912	0.00339925	0.00762469
CPIJ019931	5.98943	0.661003	1.42621	0.463468	0.643029	0.702589
CPIJ001747	9620.63	1.66929	0.180445	9.25096	2.22487e-20	1.41684e-18

### Sheet: IMD
Gene_name	baseMean	log2FoldChange	lfcSE	stat	pvalue	padj
CPIJ000084	1289.88	2.52448	0.326569	7.73032	1.07279e-14	2.71812e-13
CPIJ000112	2859.27	-0.910453	0.414782	-2.19501	0.0281626	0.0498977
CPIJ000337	9380.24	-0.60542	0.332265	-1.8221	0.0684399	0.108835
CPIJ000672	541.478	1.46381	0.382432	3.82762	0.000129387	0.000421924
CPIJ000820	1329.91	-0.935164	0.434737	-2.1511	0.0314681	0.055056
CPIJ001156	12.3359	1.66008	1.5707	1.0569	0.290556	0.371116
CPIJ001610	1671.32	0.935175	0.249396	3.74976	0.000177007	0.00055748
CPIJ002174	2150.46	0.225024	0.194011	1.15985	0.246109	0.32283
CPIJ002500	229.543	-0.767655	0.3697	-2.07642	0.0378547	0.0648709
CPIJ002634	2801.78	0.0157077	0.19699	0.0797384	0.936445	0.949701
CPIJ002859	8196.23	0.680691	0.222221	3.06313	0.00219032	0.00517269
CPIJ003117	3600.56	0.170142	0.335119	0.507706	0.61166	0.674075
CPIJ003157	2212.48	-0.559172	0.202767	-2.7577	0.00582089	0.0123137
CPIJ003304	5253.07	-0.110569	0.313311	-0.352905	0.72416	0.773787
CPIJ003767	6897.02	2.84905	0.316064	9.01415	1.98406e-19	1.08835e-17
CPIJ004851	685.105	-0.498382	0.281324	-1.77156	0.0764679	0.119689
CPIJ005141	4872.52	-0.477002	0.335222	-1.42294	0.154753	0.21898
CPIJ005385	664.189	-0.312253	0.303087	-1.03024	0.302896	0.38422
CPIJ005386	135.042	-1.85276	0.455309	-4.06922	4.71698e-05	0.000171368
CPIJ005387	212.252	-0.608734	0.273513	-2.22562	0.02604	0.0465838
CPIJ005476	3829.73	-0.696642	0.263421	-2.6446	0.00817883	0.0167085
CPIJ005550	2082.55	0.152739	0.20256	0.754042	0.450824	0.526426
CPIJ005609	324.472	1.34758	0.394811	3.41324	0.000641964	0.00173272
CPIJ006370	1719.48	-0.893323	0.316526	-2.82227	0.00476844	0.0103037
CPIJ006558	287.619	1.59953	0.397461	4.02437	5.71287e-05	0.000203676
CPIJ006561	3532.79	1.75829	0.337874	5.204	1.95046e-07	1.25653e-06
CPIJ006716	2044.17	4.85033	0.319542	15.179	4.87029e-52	1.15642e-48
CPIJ006917	3851.21	0.471257	0.235939	1.99737	0.045785	0.0766666
CPIJ007107	6.03547	2.87542	1.67324	1.71848	0.0857096	0.131893
CPIJ007108	303.552	1.47778	0.482639	3.06188	0.00219952	0.00519218
CPIJ007550	187.555	4.46932	0.572978	7.80016	6.18273e-15	1.64949e-13
CPIJ007565	3.72179	0.4719	1.95175	0.241783	0.808948	0.846643
CPIJ008514	1141.3	1.02629	0.365796	2.80564	0.00502164	0.0107877
CPIJ008931	702.939	-0.670154	0.315155	-2.12643	0.0334678	0.058102
CPIJ009495	468.542	-0.0969039	0.344715	-0.281113	0.778623	0.820797
CPIJ009900	679.179	-0.639754	0.247535	-2.5845	0.00975203	0.0195594
CPIJ010253	289.448	2.8248	0.382977	7.37589	1.63246e-13	3.41297e-12
CPIJ010462	721.784	-0.183556	0.24953	-0.735608	0.461969	0.536575
CPIJ010575	5025.26	-0.689466	0.286663	-2.40515	0.0161659	0.0305889
CPIJ010819	2169.83	-0.0121089	0.193214	-0.0626707	0.950029	0.960547
CPIJ010891	873.267	-1.51927	0.207478	-7.32256	2.43278e-13	4.96137e-12
CPIJ010983	32.1399	-2.62861	0.670371	-3.92112	8.81376e-05	0.000300069
CPIJ011282	19.1834	5.03701	1.13568	4.43523	9.19722e-06	3.97698e-05
CPIJ012219	8661.74	-1.2779	0.282763	-4.51933	6.20352e-06	2.81641e-05
CPIJ012236	2478.25	2.81565	0.273422	10.2978	7.208e-25	9.98368e-23
CPIJ012628	1161.85	-0.889995	0.23536	-3.78142	0.000155937	0.000498427
CPIJ014088	482.346	3.97647	0.267535	14.8634	5.69848e-50	1.05238e-46
CPIJ014163	515.584	-0.911183	0.35423	-2.57229	0.0101028	0.0201708
CPIJ014404	3221.96	-0.589543	0.423882	-1.39082	0.16428	0.230111
CPIJ014411	9073.19	-0.683822	0.186376	-3.66904	0.00024346	0.000737076
CPIJ014917	27.7476	-2.52089	0.667145	-3.77862	0.000157701	0.000503142
CPIJ014918	528.64	-2.25946	0.361976	-6.242	4.32e-10	4.80286e-09
CPIJ014995	115.438	0.334315	0.419757	0.796448	0.425772	0.503863
CPIJ015672	2404.65	0.456654	0.232641	1.96291	0.0496561	0.0824016
CPIJ016770	42.337	-1.11345	0.558272	-1.99446	0.0461018	0.0771039
CPIJ016771	3.80833	-2.08523	1.9644	-1.06151	0.288457	0.368747
CPIJ016791	3473.23	-0.292582	0.176038	-1.66204	0.0965053	0.146045
CPIJ017054	1372.65	-0.790997	0.329921	-2.39754	0.0165057	0.0311646
CPIJ017193	470.206	-1.74215	0.311776	-5.58784	2.29909e-08	1.80848e-07
CPIJ017697	73.6958	-0.433341	0.482656	-0.897825	0.369279	0.451175
CPIJ018078	470.424	-0.723622	0.38546	-1.87729	0.060478	0.0978301
CPIJ018079	353.479	-0.69161	0.261675	-2.64301	0.00821717	0.0167848
CPIJ019231	901.251	0.912933	0.211429	4.31792	1.57508e-05	6.4545e-05
CPIJ020054	2.6328	0.269042	2.57733	0.104388	0.916862	0.934287
CPIJ010700	730.235	7.49143	1.80807	4.14333	0.00456683	0.00991578
CPIJ006178	88.1489	-0.0903159	0.511757	-0.176482	0.859915	0.887963
CPIJ006177	14.3663	0.284212	1.2212	0.232731	0.81597	0.852649
CPIJ004339	4.97299	3.63044	1.69706	2.13925	0.0324154	0.0565051
CPIJ001323	0.269481	1.32397	4.03959	0.327748	0.743102	0.409991
CPIJ002079	5.42453	3.76325	1.64645	2.28567	0.0222734	0.0405645
CPIJ003650	9.91283	2.40949	1.27645	1.88765	0.0590726	0.0958552
CPIJ009922	25.6403	1.24942	0.999476	1.25008	0.211271	0.28405
CPIJ006004	435.26	1.40556	0.284994	4.9319	8.1432e-07	4.5569e-06
CPIJ006005	971.071	1.42216	0.249444	5.7013	1.18896e-08	9.90565e-08

### Sheet: JAK STAT
Gene_name	baseMean	log2FoldChange	lfcSE	stat	pvalue	padj
CPIJ000472	63.3235	1.50301	0.646049	2.32646	0.0199941	0.0369247
CPIJ000699	2398.03	1.1008	0.267841	4.10988	3.95864e-05	0.000146638
CPIJ000915	0	NA	NA	NA	NA	NA
CPIJ001760	244.484	0.721192	0.363763	1.98259	0.0474132	0.0790981
CPIJ002426	39.2316	-1.72717	0.662786	-2.60592	0.00916277	0.0184958
CPIJ003759	494.148	-0.389247	0.27816	-1.39936	0.161704	0.227134
CPIJ005227	7.01971	-0.106415	1.07206	-0.0992619	0.92093	0.93728
CPIJ005489	7236.39	-1.35157	0.280812	-4.81307	1.48631e-06	7.83259e-06
CPIJ006758	12.567	2.78883	1.37155	2.03334	0.0420181	0.0711475
CPIJ007019	1906.39	2.86002	0.400431	7.14237	9.17386e-13	1.7094e-11
CPIJ007023	14.6048	2.34006	1.07821	2.17033	0.029982	0.0527492
CPIJ007024	271.983	5.36975	0.849427	6.32162	NA	NA
CPIJ007521	7545.09	-1.34395	0.370745	-3.625	0.000288957	0.000855952
CPIJ007985	12193.2	-0.10648	0.226478	-0.470157	0.638243	0.698412
CPIJ008475	0.484881	2.18128	3.98067	0.547968	0.583714	NA
CPIJ009131	744.864	0.77436	0.235936	3.28208	0.00103043	0.00264998
CPIJ009163	7394.63	-1.71876	0.388011	-4.42966	9.43808e-06	4.07244e-05
CPIJ010299	2447.66	3.8321	0.379748	10.0912	6.04529e-24	7.17706e-22
CPIJ010576	193.924	3.81757	0.547266	6.97572	3.04304e-12	5.08837e-11
CPIJ011483	9342.99	3.13885	0.273634	11.471	1.84564e-30	6.13526e-28
CPIJ011719	4.06485	0.72941	1.73431	0.420575	0.674065	0.730022
CPIJ011775	11747.9	-1.50647	0.360317	-4.18097	2.9027e-05	0.000111758
CPIJ012013	1559.93	3.33761	0.390622	8.54436	1.29253e-17	5.30449e-16
CPIJ012016	1193.16	-1.33458	0.271017	-4.92434	8.46472e-07	4.71183e-06
CPIJ012522	1.74137	4.00958	3.2384	1.23814	0.215666	0.289009
CPIJ013111	0.290229	1.41637	4.03148	0.351328	0.725342	NA
CPIJ014207	1078.39	-0.408294	0.235974	-1.73025	0.0835859	0.129139
CPIJ014718	1157.97	1.37149	0.288549	4.75307	2.00355e-06	1.02465e-05
CPIJ014719	3159.87	0.891908	0.266025	3.35273	0.000800195	0.00211297
CPIJ015204	3.56427	3.12535	2.03372	1.53677	0.124351	0.181435
CPIJ016369	0	NA	NA	NA	NA	NA
CPIJ016370	0.290229	1.41637	4.03148	0.351328	0.725342	NA
CPIJ016372	1.58588	3.87492	3.33347	1.16243	0.245062	0.321735
CPIJ016470	0	NA	NA	NA	NA	NA
CPIJ016471	8230.03	-0.619927	0.220547	-2.81087	0.00494085	0.010632
CPIJ016699	8.30335	0.777578	1.23169	0.631309	0.527838	0.598812
CPIJ017416	656.37	3.57086	0.458796	7.7831	7.07707e-15	1.86711e-13
CPIJ017784	256.976	-1.13317	0.419974	-2.69819	0.00697186	0.0144777
CPIJ017974	1.48635	3.77959	3.46005	1.09235	0.274679	0.35413
CPIJ013539	15.6178	3.50079	1.36118	2.57187	0.010115	0.0201899
CPIJ003516	6658.88	-0.392701	0.199268	-1.97072	0.0487563	0.0810783
CPIJ002590	931.331	-0.34448	0.213815	-1.61111	0.107156	0.160061
