## Supplementary material for "Immune gene expression in the mosquito vector *Culex quinquefasciatus* during an avian malaria infection": Supp Material: Sup Mat Table 1D.xlsx

### Sheet: TOLL
Gene_name	baseMean	log2FoldChange	lfcSE	stat	pvalue	padj
CPIJ000312	2781.8	0.0320216	0.421332	0.0760009	0.939418	0.969279
CPIJ000337	10366.9	-0.815632	0.373612	-2.1831	0.0290287	0.153011
CPIJ001059	6.93596	2.32567	1.21387	1.91591	0.0553761	0.216521
CPIJ001069	85.9389	-0.744785	0.413346	-1.80184	0.0715699	0.248113
CPIJ001272	268.855	0.51702	0.421057	1.22791	0.219481	0.452188
CPIJ001276	1143.19	0.701728	0.535078	1.31145	0.189706	0.417161
CPIJ002469	1360.6	1.06313	0.387529	2.74336	0.00608137	0.0624779
CPIJ002780	4563.41	-0.968659	0.347627	-2.78649	0.00532818	0.0572854
CPIJ002938	1.57249	2.71337	2.28406	1.18796	0.23485	NA
CPIJ002939	3.22174	-0.228156	1.41431	-0.16132	0.871841	0.936457
CPIJ002942	8.63863	-0.505292	1.09642	-0.460856	0.644902	0.800547
CPIJ002943	224.818	-1.96252	0.417886	-4.69631	2.65e-06	0.000161842
CPIJ002944	16.4554	-0.962943	0.959221	-1.00388	0.315436	0.547809
CPIJ002946	19.9306	1.26545	0.613444	2.06287	0.0391253	0.181202
CPIJ003304	5244.76	-0.230433	0.295332	-0.78025	0.435244	0.650256
CPIJ003637	468.402	0.107627	0.275803	0.390232	0.696365	0.834579
CPIJ003741	789.958	-0.0995298	0.298977	-0.332901	0.739209	0.861258
CPIJ004388	288.059	0.342457	0.421048	0.813344	0.416021	0.63536
CPIJ004774	16202	-0.442082	0.376918	-1.17289	0.240841	0.475177
CPIJ004868	2080.24	0.00839669	0.516253	0.0162647	0.987023	0.993998
CPIJ004908	6517.85	0.671898	0.387921	1.73205	0.0832652	0.269359
CPIJ004946	909.148	0.513293	0.430457	1.19244	0.23309	0.46746
CPIJ004947	1413.99	0.250856	0.411151	0.610131	0.541775	0.731103
CPIJ005108	8948.64	0.161009	0.433329	0.371562	0.710219	0.844302
CPIJ005191	2179.27	0.424288	0.429084	0.988823	0.32275	0.554646
CPIJ005434	663.228	0.170639	0.307395	0.555112	0.578818	0.756785
CPIJ006150	626.932	0.698643	0.434365	1.60843	0.107742	0.308043
CPIJ006327	0.272626	1.33424	4.0381	0.330413	0.741088	NA
CPIJ006492	3050.34	0.869933	0.455261	1.91084	0.0560246	0.217703
CPIJ006515	297.551	-0.182154	0.425037	-0.428559	0.668244	0.814917
CPIJ006792	5424.84	0.0178626	0.30769	0.0580539	0.953706	0.977941
CPIJ007162	98.2556	0.155843	0.462223	0.337159	0.735997	0.859703
CPIJ007498	646.303	0.661717	0.405656	1.63123	0.102843	0.300092
CPIJ007744	216.335	1.3485	0.449181	3.00213	0.00268096	0.0363675
CPIJ007745	4493.9	1.49891	0.492425	3.04394	0.00233502	0.0332321
CPIJ008240	151.761	0.0281847	0.437793	0.0643791	0.948668	0.974884
CPIJ008269	4245.34	-0.34644	0.289675	-1.19596	0.231712	0.466151
CPIJ008496	157.284	-0.294198	0.457109	-0.643606	0.519831	0.715646
CPIJ008497	2563.16	-0.358704	0.353077	-1.01594	0.30966	0.542478
CPIJ008547	904.861	0.354144	0.273971	1.29264	0.196137	0.425021
CPIJ008659	6.00566	2.07469	1.15507	1.79616	0.0724687	0.249716
CPIJ008965	842.8	0.754368	0.396277	1.90364	0.0569571	0.219522
CPIJ008997	293.585	-0.568363	0.372984	-1.52382	0.127553	0.33664
CPIJ009594	33.1259	-1.42943	0.546519	-2.61552	0.00890919	0.0783112
CPIJ009596	81.8992	-2.85377	2.93397	-0.972666	0.330719	0.561437
CPIJ010223	0	NA	NA	NA	NA	NA
CPIJ010224	0	NA	NA	NA	NA	NA
CPIJ010495	407.241	-0.0510057	0.434524	-0.117383	0.906557	0.952249
CPIJ010699	1602.7	1.44636	0.430531	3.35948	0.000780901	0.0152091
CPIJ010701	762.575	0.843398	0.496255	1.69953	0.0892202	0.278854
CPIJ010862	308.505	0.484373	0.417195	1.16102	0.245633	0.479628
CPIJ011508	374.22	0.168099	0.30968	0.542815	0.587258	0.762204
CPIJ011783	151.007	0.976768	0.377942	2.58444	0.00975379	0.0824863
CPIJ012247	360.995	1.2725	0.469143	2.71239	0.00668009	0.0663385
CPIJ012475	427.303	1.05574	0.524214	2.01395	0.0440143	0.192703
CPIJ012894	844.334	0.792034	0.457528	1.73112	0.0834309	0.269531
CPIJ012895	159.214	0.582369	0.40366	1.44272	0.1491	0.365649
CPIJ013149	55.093	0.538432	0.508052	1.0598	0.289238	0.522246
CPIJ013183	80.3007	0.861099	0.452823	1.90162	0.0572204	0.219956
CPIJ013317	4.52393	0.939139	1.17716	0.797798	0.424987	0.642883
CPIJ013319	0.756126	-3.33025	3.54995	-0.938114	0.348186	NA
CPIJ013362	552.23	0.742565	0.441887	1.68044	0.0928717	0.284689
CPIJ013556	28.221	-0.069541	0.510381	-0.136253	0.891621	0.945523
CPIJ013746	297.791	0.693109	0.327173	2.11848	0.0341345	0.167498
CPIJ014649	1827.14	-0.249469	0.261052	-0.955631	0.339259	0.569947
CPIJ014953	1602.57	-0.0730473	0.391096	-0.186776	0.851836	0.926445
CPIJ014965	27.2775	0.406895	0.513481	0.792425	0.428113	0.645573
CPIJ015380	2438.35	0.00438878	0.295801	0.0148369	0.988162	0.994243
CPIJ015474	1110.64	-0.251396	0.291663	-0.861939	0.388721	0.613432
CPIJ015679	296.253	0.426858	0.478213	0.892611	0.372065	0.599634
CPIJ015741	841.272	-0.907711	0.585837	-1.54943	0.12128	0.328334
CPIJ016046	888.725	0.0515543	0.322999	0.159611	0.873187	0.937015
CPIJ016125	1386.27	0.809416	0.454633	1.78037	0.075015	0.254291
CPIJ016275	70.821	0.467118	0.482897	0.967325	0.333382	0.564096
CPIJ016507	480.727	0.980046	0.491346	1.99462	0.0460848	0.197088
CPIJ016598	307.19	0.826879	0.347342	2.38059	0.0172849	0.115436
CPIJ017102	5119.2	-1.0727	0.422198	-2.54076	0.0110612	0.0889995
CPIJ017615	2728.85	0.970566	0.445145	2.18034	0.0292325	0.153467
CPIJ017891	2.73707	0.465963	1.60249	0.290775	0.771223	0.882434
CPIJ017907	4502.45	-0.764553	0.402011	-1.90182	0.0571947	0.219926
CPIJ018010	26.134	-0.984385	0.665504	-1.47916	0.139098	0.352291
CPIJ018030	8.48379	0.524337	0.900434	0.582316	0.560354	0.743943
CPIJ018307	162.79	0.690082	0.330423	2.08848	0.0367547	0.174627
CPIJ018343	164.345	1.49228	0.369699	4.03648	5.43e-05	0.00204656
CPIJ018876	4.06633	0.392693	1.17198	0.335068	0.737574	0.860351
CPIJ019029	3.0813	-2.20227	1.37876	-1.59728	0.110204	0.311607
CPIJ019376	1.21843	-4.00958	3.02827	-1.32405	0.185487	0.174627
CPIJ019498	41.7564	0.285979	0.523062	0.546741	0.584556	0.760746
CPIJ019764	22.5699	-0.182141	0.690476	-0.26379	0.791942	0.893094
CPIJ019816	31.3883	-0.150539	0.559329	-0.269143	0.78782	0.891148
CPIJ019931	9.59624	1.9696	0.866972	2.27182	0.0230976	0.136294
CPIJ001747	12591.4	0.103739	0.379966	0.273023	0.784836	0.889714

### Sheet: IMD
Gene_name	baseMean	log2FoldChange	lfcSE	stat	pvalue	padj
CPIJ000084	1698.16	1.07669	0.368353	2.92298	0.00346702	0.0428158
CPIJ000112	3800.98	-0.697647	0.434732	-1.60478	0.108543	0.308904
CPIJ000337	10366.9	-0.815632	0.373612	-2.1831	0.0290287	0.153011
CPIJ000672	588.857	0.421443	0.363571	1.15918	0.246384	0.480449
CPIJ000820	1625.49	-0.554065	0.42211	-1.31261	0.189315	0.416676
CPIJ001156	10.3434	1.29317	0.988073	1.30878	0.190609	0.418424
CPIJ001610	1922.58	0.384135	0.293828	1.30735	0.191095	0.418839
CPIJ002174	2433.2	0.0063148	0.257982	0.0244777	0.980472	0.990463
CPIJ002500	305.996	-0.894786	0.442326	-2.02291	0.0430825	0.190215
CPIJ002634	3071.96	0.175583	0.265176	0.662136	0.507884	0.706675
CPIJ002859	9001.77	0.105645	0.291127	0.362883	0.716693	0.848049
CPIJ003117	4225.97	0.406514	0.462883	0.87822	0.379824	0.60621
CPIJ003157	2258.68	-0.295774	0.330112	-0.895981	0.370263	0.598285
CPIJ003304	5244.76	-0.230433	0.295332	-0.78025	0.435244	0.650256
CPIJ003767	9524.27	0.467059	0.370694	1.25996	0.207685	0.438535
CPIJ004851	631.071	-0.315242	0.301671	-1.04499	0.29603	0.529453
CPIJ005141	5314.21	-0.0687537	0.424485	-0.16197	0.87133	0.936174
CPIJ005385	791.606	0.0373718	0.339248	0.110161	0.912282	0.95539
CPIJ005386	113.097	-0.94171	0.436829	-2.15579	0.0311001	0.159399
CPIJ005387	235.096	-0.270923	0.38315	-0.707095	0.479508	0.6864
CPIJ005476	4327.4	-0.353691	0.353939	-0.999301	0.317649	0.549628
CPIJ005550	2276.6	0.047247	0.276718	0.170741	0.864428	0.933254
CPIJ005609	302.749	0.581415	0.388879	1.49511	0.134887	0.346334
CPIJ006370	1884.48	-0.451116	0.38504	-1.17161	0.241354	0.47543
CPIJ006558	393.937	-0.0302114	0.371882	-0.0812393	0.935252	0.967278
CPIJ006561	3670.39	0.374868	0.387533	0.967319	0.333385	0.564096
CPIJ006716	2163.21	1.22116	0.553542	2.20607	0.0273788	0.148086
CPIJ006917	4174.19	0.250513	0.273869	0.914718	0.36034	0.589967
CPIJ007107	25.1337	-1.00095	0.544635	-1.83783	0.0660871	0.237081
CPIJ007108	559.896	-0.176891	0.353264	-0.500732	0.61656	0.78093
CPIJ007550	209.137	0.996185	0.378269	2.63354	0.00845008	0.076394
CPIJ007565	3.5466	-1.75246	1.23423	-1.41988	0.155643	0.374376
CPIJ008514	1228.83	0.174163	0.407349	0.427553	0.668977	0.81513
CPIJ008931	901.285	-0.279685	0.357507	-0.782321	0.434026	0.649758
CPIJ009495	562.346	0.100126	0.405017	0.247214	0.804742	0.89977
CPIJ009900	681.043	-0.191959	0.28413	-0.675601	0.499294	0.700832
CPIJ010253	517.069	-0.0715411	0.385688	-0.18549	0.852845	0.927298
CPIJ010462	787.018	-0.0488745	0.295268	-0.165526	0.86853	0.935296
CPIJ010575	5475.73	-0.410404	0.368523	-1.11365	0.26543	0.498414
CPIJ010819	2730.28	-0.103025	0.259952	-0.396325	0.691865	0.831629
CPIJ010891	901.326	-1.67336	0.314859	-5.31463	1.07e-07	9.87e-06
CPIJ010983	15.2883	-0.586298	0.842821	-0.695638	0.486656	0.692268
CPIJ011282	35.1606	1.30284	0.497228	2.62022	0.00878735	0.0777078
CPIJ012219	8543	-0.467614	0.389297	-1.20118	0.229683	0.463627
CPIJ012236	2848	0.849626	0.395955	2.14576	0.0318919	0.161347
CPIJ012628	1266.79	-0.632524	0.327057	-1.93399	0.0531146	0.21238
CPIJ014088	696.836	0.0372292	0.495015	0.0752083	0.940049	0.96968
CPIJ014163	635.382	0.250012	0.420083	0.595148	0.551745	0.737434
CPIJ014404	4672.9	-0.594869	0.445343	-1.33575	0.18163	0.406542
CPIJ014411	9089.42	-0.398681	0.276829	-1.44017	0.149819	0.36702
CPIJ014917	29.7835	-1.45169	0.72622	-1.99897	0.0456113	0.195906
CPIJ014918	619.128	-1.83993	0.471035	-3.90614	9.38e-05	0.00318162
CPIJ014995	117.713	-0.105449	0.360982	-0.292117	0.770197	0.881636
CPIJ015672	2548.72	-0.0559779	0.258366	-0.216661	0.828472	0.91305
CPIJ016770	94.2732	-1.83735	0.433326	-4.24011	2.23e-05	0.000967593
CPIJ016771	3.56652	0.0531571	1.40222	0.0379092	0.96976	0.986213
CPIJ016791	3573.05	-0.185835	0.272732	-0.681383	0.495629	0.698271
CPIJ017054	1690.89	-0.816148	0.394372	-2.06949	0.0385005	0.179763
CPIJ017193	462.035	-1.55472	0.387892	-4.00814	6.12e-05	0.00227625
CPIJ017697	70.1881	-0.145396	0.432453	-0.336212	0.736711	0.859745
CPIJ018078	599.316	-0.491809	0.342057	-1.4378	0.150491	0.367807
CPIJ018079	368.053	-0.228305	0.398029	-0.573589	0.566246	0.748253
CPIJ019231	1111.28	0.386924	0.271471	1.42529	0.154073	0.372557
CPIJ020054	6.46041	-0.573684	1.12925	-0.50802	0.611439	0.778002
CPIJ010700	26.5289	2.63886	0.717075	3.68004	0.000233197	0.00636164
CPIJ006178	130.383	-0.466338	0.429187	-1.08656	0.277231	0.50979
CPIJ006177	25.5881	0.167074	0.565446	0.295472	0.767633	0.879892
CPIJ004339	13.8716	0.507667	0.748262	0.678461	0.49748	0.699695
CPIJ001323	1.14671	-0.0538418	2.24144	-0.0240211	0.980836	0.679695
CPIJ002079	2.84286	0.99142	1.60069	0.61937	0.535672	0.725916
CPIJ003650	11.1845	0.686297	0.738586	0.929204	0.352783	0.582942
CPIJ009922	35.4608	-0.548123	0.488712	-1.12157	0.262047	0.495944
CPIJ006004	509.033	0.407021	0.296	1.37507	0.169109	0.391421
CPIJ006005	932.135	0.391609	0.341977	1.14513	0.252155	0.485362

### Sheet: JAK STAT
Gene_name	baseMean	log2FoldChange	lfcSE	stat	pvalue	padj
CPIJ000472	83.2467	0.510807	0.45414	1.12478	0.260682	0.494183
CPIJ000699	3434.9	0.195921	0.321893	0.608654	0.542754	0.731441
CPIJ000915	0	NA	NA	NA	NA	NA
CPIJ001760	341.382	0.065697	0.287147	0.228792	0.819031	0.907724
CPIJ002426	45.968	-1.00743	0.446956	-2.25398	0.0241972	0.139318
CPIJ003759	506.314	-0.597559	0.392247	-1.52342	0.127652	0.33664
CPIJ005227	7.82657	1.37912	0.904351	1.52499	0.127262	0.336379
CPIJ005489	7137.4	-0.634618	0.387303	-1.63856	0.101306	0.297772
CPIJ006758	8.95715	3.8509	1.18361	3.25352	0.00113985	0.0199077
CPIJ007019	2361.1	0.2447	0.505726	0.483859	0.628486	0.789135
CPIJ007023	11.0646	0.251986	0.7695	0.327467	0.743315	0.864224
CPIJ007024	84.5892	0.864174	0.587577	1.47074	0.141361	0.355384
CPIJ007521	7847.84	-0.566905	0.444267	-1.27605	0.20194	0.431944
CPIJ007985	11963.6	-0.0343003	0.256053	-0.133958	0.893436	0.946386
CPIJ008475	0.567095	-2.91546	3.94722	-0.73861	0.460144	NA
CPIJ009131	834.075	0.341944	0.309231	1.10579	0.268818	0.501486
CPIJ009163	7478.78	-0.907205	0.472657	-1.91937	0.0549374	0.215579
CPIJ010299	4097.77	0.799594	0.397305	2.01254	0.0441628	0.192881
CPIJ010576	233.631	0.575039	0.379034	1.51712	0.129237	0.338511
CPIJ011483	13409.8	0.74925	0.373248	2.00738	0.0447096	0.193813
CPIJ011719	4.06497	0.40896	1.29384	0.316082	0.75194	0.869034
CPIJ011775	12007.5	-0.923505	0.34778	-2.65543	0.00792079	0.073313
CPIJ012013	1408.4	1.28576	0.427818	3.00538	0.00265249	0.0362992
CPIJ012016	1042.98	-0.723856	0.35972	-2.01228	0.0441908	0.192944
CPIJ012522	3.8659	-0.868592	1.32056	-0.657746	0.510701	0.708301
CPIJ013111	1.02184	1.97933	2.33121	0.849057	0.39585	NA
CPIJ014207	1105.98	-0.16549	0.323275	-0.511917	0.608709	0.77668
CPIJ014718	1382.52	0.367349	0.325749	1.12771	0.259444	0.492993
CPIJ014719	3274.96	0.11756	0.316327	0.371641	0.71016	0.844302
CPIJ015204	5.24208	1.78417	1.13209	1.576	0.115025	0.31959
CPIJ016369	0	NA	NA	NA	NA	NA
CPIJ016370	1.74311	0.287847	1.92606	0.149449	0.8812	0.941106
CPIJ016372	1.12982	-0.117834	2.2476	-0.0524266	0.958189	NA
CPIJ016470	0.378063	-2.33247	4.0419	-0.577073	0.56389	NA
CPIJ016471	8192.53	-0.34437	0.319781	-1.07689	0.281528	0.514253
CPIJ016699	10.9511	0.32499	0.767783	0.423283	0.672089	0.816939
CPIJ017416	937.658	0.611723	0.421953	1.44974	0.14713	0.363035
CPIJ017784	269.131	-0.473181	0.398888	-1.18625	0.235524	0.470229
CPIJ017974	3.45956	-0.387214	1.20553	-0.321198	0.748061	0.866929
CPIJ013539	20.6543	0.931582	0.702865	1.32541	0.185037	0.411056
CPIJ003516	6729.41	-0.144322	0.304785	-0.473521	0.635842	0.794147
CPIJ002590	968.037	-0.100336	0.295868	-0.339125	0.734515	0.859091
