## Supplementary material for "Immune gene expression in the mosquito vector *Culex quinquefasciatus* during an avian malaria infection": Supp Material: Sup Mat Table 2.xlsx

### Sheet: TOLL
Gene ID	Gene name	Function
CPIJ006492	apolipoprotein D	Others
CPIJ017615	apolipoprotein D, putative	Others
CPIJ006327	astacin	Others
CPIJ009594	astacin	Others
CPIJ009596	astacin	Others
CPIJ010699	cecropin-A	Effector
CPIJ010701	cecropin-A2	Effector
CPIJ010700	cecropin-B	Effector
CPIJ005108	cecropin-B1	Effector
CPIJ004868	chaoptin	Others
CPIJ007745	chaoptin	Others
CPIJ010495	chaoptin	Others
CPIJ001276	defensin anti-microbial peptide	Effector
CPIJ011508	dorsal-ventral patterning protein tolloid precursor	Receptor
CPIJ003637	Ecsit	Others
CPIJ002469	embryonic polarity protein dorsal	Translation factor
CPIJ015741	embryonic polarity protein dorsal	Translation factor
CPIJ017102	F-box and wd-40 domain protein	Others
CPIJ017907	F-box/WD repeat-containing protein 11	Others
CPIJ002946	flavastacin precursor	Others
CPIJ016046	hect E3 ubiquitin ligase, putative	Others
CPIJ003304	Isocitrate dehydrogenase [NADP]	Others
CPIJ000337	isocitrate dehydrogenase cytoplasmic	Others
CPIJ008965	leucine-rich repeat and death domain-containing protein 1	LRR family
CPIJ002780	leucine-rich repeat protein SHOC-2	LRR family
CPIJ019816	leucine-rich repeat protein soc-2 homolog	LRR family
CPIJ012894	leucine-rich repeat transmembrane neuronal protein 3	LRR family
CPIJ001069	leucine-rich repeat-containing G-protein coupled receptor 4 precursor	LRR family
CPIJ013183	leucine-rich repeat-containing G-protein coupled receptor 4 precursor	LRR family
CPIJ004947	Leucine-rich repeat-containing protein 1	LRR family
CPIJ008240	leucine-rich repeat-containing protein 15	LRR family
CPIJ012895	leucine-rich repeat-containing protein 15	LRR family
CPIJ004946	leucine-rich repeat-containing protein 15 precursor	LRR family
CPIJ005191	leucine-rich repeat-containing protein 15 precursor	LRR family
CPIJ016125	leucine-rich repeat-containing protein 40	LRR family
CPIJ018876	leucine-rich repeats and immunoglobulin-like domains protein 1	LRR family
CPIJ001272	Leucine-rich transmembrane protein	LRR family
CPIJ005434	Leucine-rich transmembrane protein	LRR family
CPIJ010224	low choriolytic enzyme	Others
CPIJ014953	membrane glycoprotein LIG-1, putative	Others
CPIJ002944	meprin A beta-subunit precursor	Others
CPIJ002938	meprin A subunit beta precursor	Others
CPIJ002943	Metalloendopeptidase	Others
CPIJ002939	metalloproteinase, putative	Others
CPIJ019029	metalloproteinase, putative	Others
CPIJ013362	modular serine protease	Others
CPIJ018307	Myd88	Translation factor
CPIJ008547	myeloid differentiation primary response protein MyD88	Translation factor
CPIJ004774	NF-kappa-B inhibitor cactus	Inhibitor
CPIJ007162	peptidoglycan-recognition protein 2	Others
CPIJ004388	phospholipase A2 inhibitor	Inhibitor
CPIJ019498	plant intracellular Ras-group-related LRR protein 3	Others
CPIJ015380	probable E3 ubiquitin-protein ligase HERC4	Others
CPIJ015679	prolargin	Others
CPIJ006792	protein spaetzle	Mixed functions
CPIJ008496	protein toll	Receptor
CPIJ008497	protein toll precursor	Receptor
CPIJ013746	protein Tube	Translation factor
CPIJ004908	Sarm1	Others
CPIJ017891	seminal metalloprotease 1	Others
CPIJ001059	Serine protease	Others
CPIJ014649	serine protease persephone	Others
CPIJ015474	serine/threonine-protein kinase pelle	Others
CPIJ012247	slit homolog 1 protein	Others
CPIJ010862	TNF receptor-associated factor 5	Receptor
CPIJ006515	toll-like receptor 13	Receptor
CPIJ018030	toll-like receptor 6	Receptor
CPIJ018343	toll-like receptor 6	Receptor
CPIJ016598	toll-like receptor 7	Receptor
CPIJ006150	toll-like receptor 8	Receptor
CPIJ007744	toll-like receptor 9	Receptor
CPIJ013149	toll-like receptor Tollo	Receptor
CPIJ019764	toll-like receptor Tollo	Receptor
CPIJ000312	toll-like receptor, putative	Receptor
CPIJ012475	tolloid-like protein 1	Receptor
CPIJ003741	tolloid-like protein 2	Receptor
CPIJ019376	Transcription factor p65	Translation factor
CPIJ007498	trophoblast glycoprotein	Others
CPIJ011783	uncharacterized protein	Others
CPIJ008269	uncharacterized protein	Others
CPIJ008997	uncharacterized protein	Others
CPIJ013556	uncharacterized protein	Others
CPIJ014965	uncharacterized protein	Others
CPIJ016275	uncharacterized protein	Others
CPIJ016507	uncharacterized protein	Others
CPIJ019931	uncharacterized protein	Others
CPIJ018010	vasorin precursor	Others
CPIJ002942	zinc metalloproteinase nas-12 precursor	Others
CPIJ013317	zinc metalloproteinase nas-14	Others
CPIJ013319	zinc metalloproteinase nas-14	Others
CPIJ008659	zinc metalloproteinase nas-4	Others
CPIJ010223	zinc metalloproteinase nas-8 precursor	Others
CPIJ001747	tep3	Effector

### Sheet: IMD
Gene ID	Gene name	Family
CPIJ012219	FAS-associated factor 1	Inhibitor
CPIJ015672	inhibitor of nuclear factor kappa-B kinase subunit beta	Inhibitor
CPIJ014088	Pirk protein	Inhibitor
CPIJ010819	amphiphysin	Others
CPIJ010575	arfGAP with SH3 domain, ANK repeat and PH domain-containing protein	Others
CPIJ014995	caspase-8	Others
CPIJ005550	Centaurin-beta 2	Others
CPIJ019231	death-associated inhibitor of apoptosis 2	Others
CPIJ003117	dual oxidase	Others
CPIJ003157	dual specificity mitogen-activated protein kinase kinase 6	Others
CPIJ008931	Dual specificity mitogen-activated protein kinase kinase hemipterous	Others
CPIJ017697	Endophilin b	Others
CPIJ014163	Endophilin b	Others
CPIJ012628	endophilin-A	Others
CPIJ017193	endophilin-B1	Others
CPIJ009900	fas-associated death domain protein	Others
CPIJ007550	FCH and double SH3 domains protein 2	Others
CPIJ016791	formin-binding protein 1-like	Others
CPIJ011282	islet cell autoantigen 1	Others
CPIJ003304	Isocitrate dehydrogenase [NADP]	Others
CPIJ000337	isocitrate dehydrogenase [NADP] cytoplasmic	Others
CPIJ001156	mitogen-activated protein kinase 8	Others
CPIJ001610	mitogen-activated protein kinase kinase kinase 4	Others
CPIJ006370	mitogen-activated protein kinase kinase kinase 7	Others
CPIJ002174	mitogen-activated protein kinase p38b	Others
CPIJ017054	Oligophrenin 1	Others
CPIJ005609	PRKCA-binding protein	Others
CPIJ002859	probable isocitrate dehydrogenase [NAD] subunit alpha, mitochondrial	Others
CPIJ010983	protein FAM92A-A	Others
CPIJ002634	protein kinase C and casein kinase II substrate protein 3	Others
CPIJ002500	rho GTPase-activating protein 26	Others
CPIJ014917	Slit-robo rho GTPase activating protein 1,3	Others
CPIJ014918	Slit-robo rho GTPase activating protein 1,3	Others
CPIJ014404	SLIT-ROBO Rho GTPase-activating protein 1	Others
CPIJ005476	sorting nexin-2	Others
CPIJ000820	TGF-beta-activated kinase 1 and MAP3K7-binding protein 2	Others
CPIJ005385	tyrosine-protein kinase Fer	Others
CPIJ014411	Ubiquitin-conjugating enzyme	Others
CPIJ007565	ubiquitin-conjugating enzyme E2 variant 2	Others
CPIJ000112	uncharacterized protein	Others
CPIJ005141	uncharacterized protein	Others
CPIJ005386	uncharacterized protein	Others
CPIJ005387	uncharacterized protein	Others
CPIJ006917	uncharacterized protein	Others
CPIJ009495	uncharacterized protein	Others
CPIJ010253	uncharacterized protein	Others
CPIJ018078	uncharacterized protein	Others
CPIJ018079	uncharacterized protein	Others
CPIJ020054	uncharacterized protein	Others
CPIJ007107	zinc finger CCCH domain-containing protein 13	Others
CPIJ006178	DSCAM splice variant 4.1	Receptor
CPIJ006177	DSCAM splice variant 4.5	Receptor
CPIJ007108	Insulin receptor tyrosine kinase substrate	Receptor
CPIJ000672	peptidoglycan recognition protein-lc	Receptor
CPIJ006558	peptidoglycan-recognition protein LA	Receptor
CPIJ006716	peptidoglycan-recognition protein LB	Receptor
CPIJ006561	peptidoglycan-recognition protein LC	Receptor
CPIJ016770	peptidoglycan-recognition protein SC2	Receptor
CPIJ016771	peptidoglycan-recognition protein SC2	Receptor
CPIJ008514	peptidoglycan-recognition protein SD	Receptor
CPIJ010462	Thyroid receptor interacting protein	Receptor
CPIJ004851	cyclic AMP-dependent transcription factor ATF-2	Translation factor
CPIJ012236	nuclear factor NF-kappa-B p110 subunit	Translation factor
CPIJ010891	protein immune deficiency	Translation factor
CPIJ000084	transcription factor AP-1	Translation factor
CPIJ003767	transcription factor kayak	Translation factor
CPIJ004339	C-type lectin	Effector
CPIJ001323	C-type lectin	Effector
CPIJ002079	C-type lectin	Effector
CPIJ003650	C-type lectin	Effector
CPIJ009922	C-type lectin	Effector
CPIJ006004	Ctl2	Effector
CPIJ006005	Ctl2	Effector

### Sheet: JAK STAT
Gene ID	Gene name	Function			Gene ID	Gene name	Family
CPIJ014719	alaserpin precursor	Others			CPIJ000472	antithrombin-III precursor	Other
CPIJ013539	ankyrin repeat and SOCS box protein 10	Inhibitor			CPIJ000699	uncharacterized LOC6031460	Translation factors
CPIJ002426	Antichymotrypsin-2	Others			CPIJ000915	Serpin B3	Other
CPIJ000472	antithrombin-III precursor	Others			CPIJ001760	tyrosine-protein kinase hopscotch	Other
CPIJ013111	antithrombin-III precursor	Others			CPIJ002426	Antichymotrypsin-2	Other
CPIJ017416	cytokine receptor (DOME)	Receptor			CPIJ003759	serine protease inhibitor, putative	Other
CPIJ009163	E3 SUMO-protein ligase PIAS2	Inhibitor			CPIJ005227	serine protease inhibitor, putative	Other
CPIJ005489	GYF domain-containing protein gyf-1	Others			CPIJ005489	GYF domain-containing protein gyf-1	Other
CPIJ007985	heat shock factor protein	Translation factor			CPIJ006758	serine protease inhibitor 88Ea	Other
CPIJ007019	leukocyte elastase inhibitor	Inhibitor			CPIJ007019	leukocyte elastase inhibitor	Inhibitors
CPIJ017974	Nitric oxide synthase	Effector			CPIJ007023	Serine protease inhibitor	Other
CPIJ010299	nucleoprotein TPR	Others			CPIJ007024	Serine protease inhibitor	Other
CPIJ011483	PFTAIRE-interacting factor 1A, putative	Others			CPIJ007521	structural maintenance of chromosomes protein 6	Other
CPIJ014207	probable elongator complex protein 2	Others			CPIJ007985	heat shock transcription factor protein	Translation factors
CPIJ000699	salivary Cys-rich secreted protein Vago	Translation factor			CPIJ008475	uncharacterized protein	Other
CPIJ007023	Serine protease inhibitor	Others			CPIJ009131	serine protease inhibitor 28Dc	Other
CPIJ009131	serine protease inhibitor 28Dc	Others			CPIJ009163	E3 SUMO-protein ligase PIAS2	Inhibitors
CPIJ014718	Serine protease inhibitor 4, serpin-4	Others			CPIJ010299	nucleoprotein TPR	Other
CPIJ006758	serine protease inhibitor 88Ea	Others			CPIJ010576	serpin-ZX	Other
CPIJ011775	serine protease inhibitor 88Ea	Others			CPIJ011483	PFTAIRE-interacting factor 1A, putative	Other
CPIJ003759	serine protease inhibitor, putative	Others			CPIJ011719	serine protease inhibitor, putative	Other
CPIJ005227	serine protease inhibitor, putative	Others			CPIJ011775	serine protease inhibitor 88Ea	Other
CPIJ011719	serine protease inhibitor, putative	Others			CPIJ012013	serine protease inhibitor, serpin	Other
CPIJ012013	serine protease inhibitor, serpin	Others			CPIJ012016	n/a	Other
CPIJ016699	Serine protease inhibitor, serpin	Others			CPIJ012522	uncharacterized protein	Other
CPIJ007024	serine protease inhibitors, putative	Others			CPIJ013111	antithrombin-III precursor	Other
CPIJ015204	serpin 9, putative	Others			CPIJ014207	probable elongator complex protein 2	Other
CPIJ000915	Serpin B3	Others			CPIJ014718	uncharacterized LOSerine protease inhibitor 4, serpin-4C6048101	Other
CPIJ017784	Serpin B8	Others			CPIJ014719	alaserpin precursor	Other
CPIJ010576	serpin-ZX	Others			CPIJ015204	serpin 9, putative	Other
CPIJ016471	signal transducer and transcription activator	Translation factor			CPIJ016369	SRPN9, putative	Other
CPIJ003516	Signal transducing adapter molecule 1	Translation factor			CPIJ016370	SRPN9, putative	Other
CPIJ016372	SNPR9 protein	Others			CPIJ016372	SRPN9, putative	Other
CPIJ016369	SRPN9, putative	Others			CPIJ016470	STAT	Translation factors
CPIJ016370	SRPN9, putative	Others			CPIJ016471	signal transducer and transcription activator	Translation factors
CPIJ016470	STAT	Translation factor			CPIJ016699	Serine protease inhibitor, serpin	Other
CPIJ007521	structural maintenance of chromosomes protein 6	Others			CPIJ017416	cytokine receptor	Receptors
CPIJ001760	tyrosine-protein kinase hopscotch	Others			CPIJ017784	Serpin B8	Other
CPIJ008475	uncharacterized protein	Others
CPIJ012016	uncharacterized protein	Others
CPIJ012522	uncharacterized protein	Others
